# Tumor Cells Enriched for Interferon and Inflammatory Programs Pre-Exist in High Grade Serous Ovarian Cancer and are Proportionately Significantly Increased Post Chemotherapy

**DOI:** 10.1101/2025.06.24.661404

**Authors:** Boris J.N. Winterhoff, Nomeda Girnius, Muyi Liu, Jaeyoung Kang, Mihir Shetty, M. Angie Martinez-Gakidis, Weiyi Xu, Mayura Thomas, Linna Lahmadi, Aylin Z. Henstridge, Pilar Baldominos, Shobhana Talukdaer, Zenas Chang, Jordan Mattson, Morgan Gruner, Sally A. Mullany, Peter Argenta, Gottfried E. Konecny, Dennis J. Slamon, Ronny Drapkin, Andrew C. Nelson, Timothy K. Starr, Joan S. Brugge

**Author notes:** These authors contributed equally (Boris J.N. Winterhoff, Nomeda Girnius, Muyi Liu).

## Abstract

Drug-tolerant, high-grade serous ovarian cancer (HGSOC) cells that persist after first-line chemotherapy and subsequently relapse often retain sensitivity to secondary treatment, suggesting a therapeutic window before stable chemoresistance emerges. We performed single-cell RNA sequencing (scRNA-seq) on seven matched pairs of tumors, collected pre- and post-chemotherapy, to define vulnerabilities in these reversibly-resistant cells. Treatment induced a marked enrichment of tumor and stromal cell populations expressing correlated interferon (IFN) and inflammatory (IFM) gene signatures, with a concurrent depletion of proliferation-related and MYC-associated states in the tumor cells. Cross-cohort single cell sequencing analysis of >130 treatment-naive tumors revealed heterogeneity in the abundance of IFN/IFM-expressing cells. Multiplex immunofluorescence imaging of IFN-stimulated gene (ISG) products confirmed the presence of spatially clustered ISG-positive tumor cells in all cases, as well as in serous tubal intraepithelial carcinomas (STIC lesions), the presumptive HGSOC precursors. ISG expression correlated strongly with ORF1P, a protein encoded by the endogenous retrotransposon LINE1. These data suggest that early oncogenic events drive LINE1 derepression and innate immune activation, establishing an IFN-rich transcriptional state that persists in tumor subpopulations and is strongly enhanced by chemotherapy.
