## Supplemental Table 2 for "Tumor Cells Enriched for Interferon and Inflammatory Programs Pre-Exist in High Grade Serous Ovarian Cancer and are Proportionately Significantly Increased Post Chemotherapy"

### Sheet: Sheet1
sample	signature	adj p-value	NES	# of genes	leading edge genes
96	HALLMARK_ALLOGRAFT_REJECTION	8.87068958120808e-05	1.901	113	CCL22,SRGN,SOCS1,CCND2,GPR65,TGFB1,WAS,IRF7,CCL2,ITGB2,IL6,B2M,CTSS,STAB1,HLA-DMA,CXCL9,CD96,CD79A,PRKCB,HCLS1,SIT1,IL2RB,CD7,FAS,HLA-DQA1,CSF1,UBE2N,IFNGR1,GBP2,IFNAR2,ITGAL,TAP2,IL12RB1,MAP4K1,IFNGR2,JAK2,LTB,HLA-DRA,HLA-A,RIPK2,ABI1,PTPRC,NCF4,TLR3,IL15,CD80,DEGS1
109	HALLMARK_ALLOGRAFT_REJECTION	0.0075085	1.57691	74	HLA-DRA,CD74,CCND2,HLA-DQA1,HLA-DMA,HLA-E,HLA-A,CDKN2A,TAP1,HLA-DMB,TIMP1,HLA-DOA,TAPBP,IL27RA,IKBKB,B2M,TAP2,FAS
38	HALLMARK_ALLOGRAFT_REJECTION	0.00868428	2.00707	96	PSMB10,HLA-DQA1,TAP1,HLA-DRA,CD74,B2M,HLA-DMB,STAT1,HLA-DMA,HLA-E,TAP2,HLA-DOB,HLA-A,HLA-DOA,GZMB,IL12RB1,NPM1
139	HALLMARK_ALLOGRAFT_REJECTION	0.0769654	1.44658	81	CTSS,IL10,HDAC9,IL15,IL6,HLA-A,STAT1,TGFB2,FYB1,IL2RG,HLA-E,IRF7,CD74,JAK2,BCAT1,B2M
109	HALLMARK_E2F_TARGETS	2.29841343217829e-05	-1.83415	130	STMN1,RANBP1,CDK1,MKI67,PTTG1,PCNA,TOP2A,UBE2T,MYBL2,TUBB,PAICS,KPNA2,TMPO,XRCC6,NAP1L1,DUT,RAN,LMNB1,HMGB2,CENPM,SPC24,HNRNPD,EZH2,MSH2,PA2G4,DEK,MAD2L1,CDKN1B,SMC4,USP1,ANP32E,CDK4,RAD21,RAD51AP1,CKS2,DCTPP1,CBX5,PHF5A,UBE2S,CSE1L,RPA3,SYNCRIP,CCNE1,POLE4,MYC,DCK,MCM7,CKS1B,NME1,DDX39A,NBN,SMC6,NUDT21,PSIP1,HMGA1,NAA38
92	HALLMARK_E2F_TARGETS	0.00445808	-1.63347	114	RAN,PRDX4,UBE2S,KPNA2,PCNA,TK1,SNRPB,NME1,DDX39A,STMN1,POP7,CDK4,UBE2T,TBRG4,HMGB2,CDK1,EXOSC8,POLD2,TFRC,TUBG1,CCNE1,MTHFD2,RAD51C,DUT,JPT1,HMGB3,ASF1A,LYAR,PA2G4,XRCC6,HMGA1,GSPT1,RANBP1,DCTPP1,RAD1
25	HALLMARK_E2F_TARGETS	0.00983014	-1.5459	148	STMN1,NME1,SMC3,NOP56,DEK,NASP,TOP2A,PA2G4,RAD21,HMGA1,JPT1,DONSON,PNN,TRA2B,SYNCRIP,DCTPP1,PRKDC,KPNA2,RFC1,PRDX4,RAD51C,TFRC,SMC4,PTTG1,CDK4,PAICS,KIF22,LUC7L3,DNMT1,TIPIN,NAP1L1,AK2,TUBG1,AURKB,LYAR,RAD51AP1,PSIP1,RAN,TBRG4,CHEK2,USP1,DDX39A,ATAD2,SMC1A
139	HALLMARK_E2F_TARGETS	0.0371204	-1.37877	146	NAP1L1,IPO7,RBBP7,AK2,STMN1,POLD2,KPNA2,HMGB2,RAN,RFC1,RANBP1,SLBP,ATAD2,DCTPP1,NUP153,TMPO,PSIP1,MRE11,CKS1B,TP53,POP7,EIF2S1,MCM7,HELLS,ING3,SMC4,SMC6,HMGB3,EED,UNG,MYC,PPP1R8,PCNA,NME1,MAD2L1,POLE4,PTTG1,NUP107,MKI67,RFC2,PAICS,LIG1,ORC6,NCAPD2,RPA2,EZH2,RFC3,CDK1,EXOSC8,RPA1,MCM3,RAD51C,BIRC5,WDR90,NASP,MCM6,LBR,CBX5,CDKN2C,BRCA2,POLE,TK1,PHF5A,SYNCRIP
38	HALLMARK_EPITHELIAL_MESENCHYMAL_TRANSITION	3.4974141227309e-07	-2.09914	115	CXCL8,TNFAIP3,CXCL1,GADD45A,IL6,SPP1,RHOB,JUN,BASP1,PLAUR,IGFBP3,SDC4,AREG,CD44,PLOD2,PRSS2,THBS1,VEGFA,FSTL3,GADD45B,MXRA5,SAT1,TIMP1,ITGB1,PMEPA1,IGFBP4,TNFRSF12A,ENO2,TFPI2,SLC6A8,ITGAV,FSTL1,NOTCH2,PTX3,CAPG
96	HALLMARK_EPITHELIAL_MESENCHYMAL_TRANSITION	1.9798891483762e-05	1.9089	137	LUM,VIM,ID2,MGP,FSTL1,NT5E,SLIT3,AREG,FBN1,NNMT,TGFB1,FBLN2,TGM2,DCN,HTRA1,BMP1,COL3A1,ABI3BP,IGFBP4,COL1A1,SPARC,IL6,COL4A1,COL1A2,CD59,FBLN1,VCAN,BGN,TNC,PMP22,ITGA5,FN1,THBS1,VEGFC,TNFAIP3,COL6A2,SERPINE2,DAB2,FAS,VCAM1,MSX1,TIMP3,EDIL3,PDLIM4,GEM,PRRX1,COL4A2,ELN,BASP1,GADD45B,SERPINE1,PMEPA1,FGF2,RHOB,PDGFRB,TGFBR3,VEGFA,NID2,IL15,EMP3,WIPF1,COL6A3,ITGA2,ECM1
25	HALLMARK_EPITHELIAL_MESENCHYMAL_TRANSITION	2.37633130833674e-05	1.87391	108	SPARC,FMOD,SDC4,TNC,NNMT,FBLN5,SERPINE2,MMP14,ITGB5,MATN2,IGFBP4,LOX,TAGLN,ABI3BP,CTHRC1,LOXL1,COL16A1,COL6A2,FSTL1,CD59,QSOX1,MMP2,MFAP5,P3H1,LAMA3,FLNA,DPYSL3,THY1,FN1,COL8A2,CDH6,TGFBR3,HTRA1,FBN2,GEM,THBS1,TPM4,TIMP3,CDH2,SLIT3,EFEMP2,BGN,GPC1,COL5A1,LAMC1,PPIB,ID2,MYLK,DST,SGCB,CXCL8,MYL9,GJA1,SAT1,PFN2,TGM2,TNFAIP3,FBLN1,LRP1,GADD45B,PDLIM4
139	HALLMARK_EPITHELIAL_MESENCHYMAL_TRANSITION	0.000261466	1.99858	120	IGFBP3,ITGB3,GREM1,MYL9,IL15,IL6,SAT1,FBLN1,JUN,TNFAIP3,SDC4,LAMC2,CD59,GADD45B,WIPF1,ITGAV,MGP,VIM,FBLN5,ENO2,CCN1,SNTB1,MMP14,COPA,LAMA3,TNFRSF11B,NT5E,TPM4,RHOB,CXCL8,THBS1,TNFRSF12A,POSTN,VCAN,GAS1,CAPG,EFEMP2,COL12A1,LAMC1,VEGFA,TGFB1,CCN2,QSOX1,IGFBP4,SGCB
96	HALLMARK_IL2_STAT5_SIGNALING	4.09332158248643e-06	1.9417	145	BATF3,GBP4,HOPX,CD79B,SLC2A3,PLPP1,SOCS1,CCND2,CXCL10,NT5E,GPR65,TNFRSF1B,RRAGD,SELP,CD48,TGM2,TNFSF10,PHLDA1,CASP3,NRP1,ARL4A,MAPKAPK2,BCL2,ADAM19,BHLHE40,BMP2,PLSCR1,RHOH,IL3RA,IL10RA,IL2RB,SHE,SOCS2,PRNP,CA2,NCS1,GSTO1,CSF1,IFNGR1,ANXA4,ABCB1,SWAP70,GADD45B,TNFRSF18,SELL,RHOB,LTB,PLIN2,IFITM3,BATF,PRKCH,CDC42SE2,RORA,XBP1,TRAF1,GPX4,GUCY1B1,ECM1
38	HALLMARK_IL2_STAT5_SIGNALING	0.00926004	-1.67846	129	NFKBIZ,BHLHE40,KLF6,SPP1,RHOB,MAFF,CTSZ,CD44,NDRG1,EMP1,CD83,MXD1,COCH,MUC1,GADD45B,NFIL3,MAP3K8,RORA,CD81,PHLDA1,LIF,PLIN2,CSF1,CDKN1C,HK2,TNFRSF21,ITGAV,AHR,GPX4,NOP2,CAPG,P4HA1,S100A1
139	HALLMARK_IL2_STAT5_SIGNALING	0.0111499	1.70681	116	ALCAM,IL10,NFKBIZ,TRAF1,RGS16,WLS,KLF6,TNFSF10,CXCL10,ITIH5,SYT11,GBP4,GADD45B,AHNAK,ITGAV,TNFRSF1B,SWAP70,MYO1C,RNH1,IFITM3,DHRS3,NT5E,IL1R2,RHOB,PRAF2,S100A1,SERPINB6,MAP3K8,MAP6,CAPG,CCNE1,TIAM1,PLSCR1,PTRH2,PDCD2L
109	HALLMARK_IL2_STAT5_SIGNALING	0.059695	1.37911	115	CST7,KLF6,CCND2,CD81,HOPX,TNFSF10,TGM2,EMP1,MYO1C,SERPINB6,RGS16,GABARAPL1,GBP4,RHOB,AHNAK,CTSZ,PLSCR1,CCND3,IFITM3,XBP1,NFKBIZ,DHRS3,IKZF4,SOCS1
139	HALLMARK_IL6_JAK_STAT3_SIGNALING	0.0020895	2.012	45	CXCL3,ITGB3,CD38,CXCL11,IL6,IRF1,CXCL10,STAT1,JUN,IL2RG,STAT2,TNFRSF1B,CD14,IL1R2,TLR2,TNFRSF12A,MAP3K8,IL10RB,STAT3,TGFB1,CD9
96	HALLMARK_IL6_JAK_STAT3_SIGNALING	0.00532962	1.8596	61	CXCL11,SOCS1,CXCL10,TNFRSF1B,TGFB1,TNFRSF1A,IL6,CXCL9,CSF2RB,IL15RA,CXCL3,CD36,IL3RA,A2M,ACVRL1,FAS,CSF1,IFNGR1,EBI3,SERPINE1,IL12RB1,CBL,IFNGR2,LTB,MYD88,STAT2,HAX1
38	HALLMARK_IL6_JAK_STAT3_SIGNALING	0.0523482	-1.56128	52	CXCL3,CXCL1,TNF,IL6,JUN,CD44,CD9,IL10RB,MAP3K8,IFNGR2,CSF1,TNFRSF12A,SOCS3,TNFRSF21
109	HALLMARK_IL6_JAK_STAT3_SIGNALING	0.0609435	1.45978	39	STAT3,JUN,SOCS3,IRF1,LTBR,FAS,IRF9,STAT2,ACVR1B,SOCS1,STAT1,IFNGR2,CNTFR,PTPN1,TNFRSF1A
139	HALLMARK_INFLAMMATORY_RESPONSE	2.77130191353882e-09	2.58764	89	BST2,EDN1,ITGB3,IL10,MET,BEST1,SLC1A2,CXCL11,CD55,RGS16,RNF144B,KLF6,IL15,IL6,IRF1,TNFSF10,ITGB8,CXCL10,RGS1,IRF7,NAMPT,TNFRSF1B,RHOG,BTG2,CCL20,NFKBIA,PTGER4,SGMS2,ABCA1,MMP14,ICAM4,CD14,ICAM1,TLR2,PCDH7,CXCL8,EIF2AK2,SLC7A1,ABI1,LDLR,TLR1,HBEGF
96	HALLMARK_INFLAMMATORY_RESPONSE	1.061952655021e-06	2.05686	117	SLC4A4,CCL22,CXCL11,CXCL10,IL7R,TNFRSF1B,CDKN1A,CD48,RGS1,CCL17,TNFSF10,IRF7,CCL20,CCL2,CSF3,CALCRL,IL6,TNFAIP6,RTP4,NMI,STAB1,CXCL9,PDE4B,CD69,IL15RA,PTGER4,SPHK1,CD70,GNA15,ITGA5,SELENOS,CHST2,NFKB1,IL10RA,IL2RB,GCH1,BST2,LAMP3,SELE,CSF1,EBI3,CX3CL1,SERPINE1,SELL,IFNGR2,SLC7A2,CCR7,TNFSF9,RIPK2,ABI1,TLR3,IL15
109	HALLMARK_INFLAMMATORY_RESPONSE	0.000481126	1.76154	66	KLF6,IFITM1,BST2,TNFSF10,TIMP1,LDLR,IRF1,CD82,HPN,TAPBP,SLC11A2,LAMP3,PCDH7,RGS16,RTP4,CD40,ACVR1B,SLC7A2,EIF2AK2,KIF1B,NMI,BTG2,NAMPT,ATP2B1,IFNGR2
92	HALLMARK_INFLAMMATORY_RESPONSE	0.0196018	1.58214	67	BTG2,ABCA1,ATP2C1,MXD1,EREG,BEST1,SGMS2,EIF2AK2,ITGB8,LIF,PSEN1,RAF1,AHR,KIF1B,HIF1A,IRF1,ABI1,RNF144B,KLF6,IFITM1,IL1R1,LYN,PCDH7,ICAM1,MMP14,SLC11A2,NAMPT,SLC7A2
139	HALLMARK_INTERFERON_ALPHA_RESPONSE	6.39888091666353e-20	3.12249	71	IFI44L,RSAD2,BST2,IFI27,MX1,IFIT2,ISG15,IFI35,PARP9,HELZ2,SAMD9L,EPSTI1,SAMD9,PARP14,UBA7,IFI44,CNP,IFI30,IFIT3,CXCL11,SP110,IL15,IRF1,CXCL10,GBP4,HLA-C,STAT2,IRF7,OAS1,OASL,TRIM14,IFIH1,PSMB9,CD74,C1S,CMPK2,B2M,IFITM2,HERC6,DDX60,IFITM3
96	HALLMARK_INTERFERON_ALPHA_RESPONSE	3.46685212353043e-12	2.38531	90	ISG20,OASL,GBP4,CXCL11,OAS1,IFIT2,IFIT3,RSAD2,CASP1,CXCL10,TXNIP,LPAR6,CMPK2,IFIH1,EPSTI1,PSMA3,ELF1,IRF7,GMPR,IFI30,USP18,IFITM2,RTP4,B2M,NMI,ISG15,HELZ2,PSMB8,SAMD9,IFI35,LAP3,SAMD9L,PSMB9,IFI44,HLA-C,PLSCR1,UBE2L6,PNPT1,BST2,LAMP3,PARP14,MX1,DHX58,CSF1,TRIM14,PROCR,GBP2,TDRD7,SELL,PSME2,BATF2,IFI44L,SLC25A28,IFITM3,RIPK2,STAT2,IL15,IRF2,PARP12
109	HALLMARK_INTERFERON_ALPHA_RESPONSE	9.03687558236135e-11	2.12443	77	IFIT3,HLA-C,CD74,IFITM1,IFIT2,ISG15,IFI44L,RSAD2,BST2,PSMB9,SAMD9L,CMPK2,OASL,HELZ2,TAP1,PARP14,MX1,IRF1,OAS1,LGALS3BP,GMPR,HERC6,LAMP3,B2M,IFI44,DDX60,ADAR,TXNIP,IRF9,IFI35,UBE2L6,SP110,OGFR,STAT2,IFIH1,GBP4,RTP4,PARP12,SLC25A28,IFI30,ISG20,PSME2,PLSCR1,IFITM3,SAMD9,MOV10,PSMB8,PARP9,GBP2,EIF2AK2,TRIM14,NMI,NCOA7,NUB1
38	HALLMARK_INTERFERON_ALPHA_RESPONSE	1.36250482532772e-10	2.54207	89	IFITM1,LAP3,TAP1,IFIT3,PSMB9,CXCL10,CD74,PSMB8,B2M,IFI35,CXCL11,HLA-C,MX1,EPSTI1,UBE2L6,ISG15,PSME2,IFITM3,IFI44L,NMI,RTP4,C1S,PARP9,IFI30,CASP1,BST2,ISG20,IFI27,TXNIP,BATF2,DDX60,PSMA3,GMPR,GBP4,DHX58,PARP14,TRIM21,USP18,CMPK2,IFI44,IFIT2,CASP8,IRF1,PSME1,IFIH1,OGFR
25	HALLMARK_INTERFERON_ALPHA_RESPONSE	0.00199576	1.70092	69	IFI27,IFI44L,MX1,IFITM2,C1S,PLSCR1,IFITM3,IFIT3,HELZ2,ISG15,BST2,CD74,OAS1,TAP1,CSF1,B2M,PNPT1,IRF7,EPSTI1,CNP,IFI44,LY6E,UBA7
92	HALLMARK_INTERFERON_ALPHA_RESPONSE	0.0331838	1.49765	70	RSAD2,PARP9,PARP14,CD74,TXNIP,MX1,IFI44L,IFITM2,HELZ2,EIF2AK2,HERC6,ADAR,SAMD9L,CMTR1,IRF1,IFITM1,IFI27,USP18,EPSTI1,IFIT2,IFIT3,DDX60
139	HALLMARK_INTERFERON_GAMMA_RESPONSE	3.31764099049584e-31	3.32316	136	IFIT1,IFI44L,RSAD2,BST2,MX2,IFI27,MX1,OAS3,IFIT2,RNF213,TNFAIP2,ISG15,IFI35,SECTM1,HLA-B,HELZ2,SAMD9L,EPSTI1,PARP14,OAS2,IFI44,CD38,SOD2,IFI30,IFIT3,CXCL11,SP110,VAMP8,IL15,CASP4,IL6,IRF1,TNFSF10,HLA-A,CXCL10,STAT1,TNFAIP3,GBP4,STAT2,SAMHD1,IRF7,NAMPT,OASL,BTG1,TRIM14,IFIH1,IDO1,PSMB9,CD74,XAF1,NFKBIA,C1S,CMPK2,JAK2,MVP,LATS2,B2M,IFITM2,AUTS2,HERC6,CFH,DDX60,IFITM3
96	HALLMARK_INTERFERON_GAMMA_RESPONSE	2.10654850617935e-21	2.44538	167	ISG20,OASL,GBP4,CXCL11,IDO1,PSMA2,IFIT2,VAMP5,IFIT3,SOCS1,RSAD2,CASP1,SECTM1,CXCL10,IFIT1,TXNIP,XCL1,CDKN1A,OAS2,CMPK2,IFIH1,SELP,EPSTI1,PSMA3,TNFSF10,NLRC5,IRF7,LYSMD2,IFI30,CCL2,APOL6,CFH,MX2,CASP3,USP18,IL6,IFITM2,ARL4A,TNFAIP6,RTP4,B2M,NMI,HLA-DMA,ISG15,HELZ2,PSMB8,CXCL9,OAS3,IFI35,CSF2RB,PDE4B,LAP3,CD69,IL15RA,SAMD9L,ZNFX1,HLA-B,MT2A,PSMB9,IFI44,PLSCR1,NFKB1,UBE2L6,TNFAIP3,PNPT1,IL10RA,IL2RB…
109	HALLMARK_INTERFERON_GAMMA_RESPONSE	1.1821956619622e-13	2.19605	132	IFIT3,HLA-B,CD74,HLA-DRB1,HLA-DQA1,HLA-DMA,IFIT2,ISG15,IFI44L,HLA-A,IFIT1,RSAD2,BST2,PSMB9,STAT3,SAMD9L,XAF1,CMPK2,OASL,HELZ2,SOCS3,TAP1,PARP14,TNFSF10,MX1,IRF1,LGALS3BP,HERC6,TAPBP,OAS2,IDO1,SSPN,ZBP1,OAS3,CFB,AUTS2,B2M,IFI44,DDX60,ADAR,DDX58,FAS,TXNIP,IRF9,CIITA,ZNFX1,IFI35,UBE2L6,SP110,OGFR,STAT2,RNF213,IFIH1,GBP4,RTP4,BTG1,SERPING1,PARP12,SLC25A28,IFI30,ISG20,PSME2,PLSCR1,CD40,RBCK1,IFITM3,PS…
38	HALLMARK_INTERFERON_GAMMA_RESPONSE	1.53586329280778e-06	2.21374	154	PSMB10,LAP3,HLA-DQA1,TAP1,IFIT3,PSMB9,CXCL10,CD74,HLA-B,HLA-DRB1,PSMB8,B2M,STAT1,IFI35,IDO1,HLA-DMA,CXCL11,MX1,EPSTI1,TNFSF10,XAF1,UBE2L6,ISG15,HLA-A,PSME2,IFITM3,IFI44L,APOL6,STAT3,NMI,C1R,IFIT1,RTP4,C1S,IFI30,CASP1,BST2,ISG20,IFI27,TXNIP,BATF2,DDX60,PSMA3,DDX58,SERPING1,GBP4,DHX58,PARP14,TRIM21,SSPN,USP18,BANK1,OAS2,CMPK2,SAMHD1,CASP7,IFI44,IFIT2,CASP8,IRF1,CIITA,PSME1,PSMB2,IFIH1,OGFR
92	HALLMARK_INTERFERON_GAMMA_RESPONSE	0.00191742	1.65836	120	TNFAIP2,AUTS2,RSAD2,XAF1,PARP14,LATS2,CD74,TXNIP,MX1,STAT1,IFI44L,IFITM2,MX2,PML,SOCS3,RNF213,HELZ2,TNFAIP3,EIF2AK2,HERC6,SOD2,ADAR,SAMD9L,HLA-B,CMTR1,ZNFX1,HIF1A,IRF1,SAMHD1,NLRC5,IFI27,OAS2,ICAM1,USP18,APOL6,EPSTI1,IFIT2,IFIT3,PIM1,DDX60,NAMPT,MYD88
25	HALLMARK_INTERFERON_GAMMA_RESPONSE	0.0109602	1.53721	130	CCL2,IFI27,IFI44L,MX1,IFITM2,C1S,TNFAIP2,C1R,PLSCR1,PLA2G4A,IFITM3,SOCS3,NAMPT,TNFSF10,IFIT3,HELZ2,ISG15,BST2,CD74,TAP1,IFIT1,MTHFD2,PELI1,CFB,SOCS1,B2M,PNPT1,IRF7,OAS2,EPSTI1,IFI44
109	HALLMARK_MYC_TARGETS_V1	2.20197206958316e-18	-2.35579	184	RPL22,RPL14,RACK1,HSPE1,RPLP0,FBL,SNRPD2,RPL34,TYMS,RANBP1,EEF1B2,RPS10,HNRNPA1,RPS6,RPL6,HSPD1,PCNA,NPM1,SNRPG,SNRPB2,PPIA,EIF3D,HDGF,SNRPD1,APEX1,PGK1,SET,CCT3,PSMC4,HSP90AB1,RPS3,HDAC2,KPNA2,COX5A,XRCC6,NAP1L1,DUT,RAN,YWHAQ,SNRPA1,RPS5,SNRPD3,PTGES3,CCT2,RSL1D1,ODC1,HNRNPR,HNRNPA3,IMPDH2,CCT4,HNRNPD,PSMA4,UBE2L3,SRSF3,CBX3,LSM7,YWHAE,PRDX3,PA2G4,DEK,PABPC1,MAD2L1,USP1,GNL3,PSMA7,CDK4,ACP1,EIF4…
139	HALLMARK_MYC_TARGETS_V1	1.80041534602603e-15	-2.74502	163	NAP1L1,HSPE1,RPS5,NDUFAB1,ABCE1,FBL,RPS10,COX5A,RPS3,PPM1G,DDX18,PRDX3,RPL14,CYC1,IMPDH2,LSM7,FAM120A,C1QBP,RPS2,CNBP,SRM,CLNS1A,EEF1B2,POLD2,KPNA2,RAN,EIF4E,TCP1,RPLP0,APEX1,RANBP1,RACK1,LSM2,TRIM28,CCT3,GOT2,NOP16,VDAC3,PSMB3,COPS5,PWP1,SMARCC1,SNRPG,CUL1,TFDP1,SERBP1,TOMM70,HDDC2,GLO1
92	HALLMARK_MYC_TARGETS_V1	7.23095462716924e-14	-2.43225	182	RPS5,LDHA,RPS2,RPL6,RAN,RPS3,PSMD8,RPS10,RPLP0,PRDX4,RACK1,SLC25A3,CYC1,NPM1,KPNA2,C1QBP,PGK1,TUFM,EEF1B2,PHB,EIF3D,RPL14,PCNA,COX5A,NME1,ACP1,PSMA2,MRPL23,TXNL4A,VDAC3,ILF2,PSMC4,CDK4,MRPS18B,AIMP2,CCT5,HPRT1,PRPF31,HSPD1,RPL18,RPS6,PHB2,HDDC2,PSMA1,PTGES3,CCT2,SRM,PRDX3,VDAC1,LSM2,POLD2,ODC1,RFC4,CCT7
25	HALLMARK_MYC_TARGETS_V1	0.000103645	-1.7894	190	RPS5,COX5A,LDHA,PHB,VDAC3,CYC1,PSMD8,MRPS18B,NME1,DDX21,PSMA4,SNRPD1,CCT2,NOP56,DEK,SNRPA1,PA2G4,FBL,CBX3,HSPD1,RUVBL2,DDX18,SRPK1,CCT3,TRA2B,SNRPB2,PSMD7,SYNCRIP,SSB,PSMC4,KPNA2,COPS5,RPL18,PRDX4,HSPE1,SERBP1,CCT5,EIF3J,PWP1,SLC25A3,RFC4,TYMS,PSMD14,TUFM,CDK4,PSMA7,NAP1L1,RSL1D1,EXOSC7,NDUFAB1,HSP90AB1,RRP9,PGK1,PSMB3,HDAC2,PRPF31,PSMD3,RAN,SSBP1,EEF1B2,EIF3D,LSM2,USP1,AIMP2,PHB2,RPL22,ILF2,CCT4…
38	HALLMARK_MYC_TARGETS_V1	0.0371313	1.6041	193	MRPL23,C1QBP,CNBP,VDAC3,SSB,CCT5,PSMA1,HNRNPA2B1,RRM1,NPM1,HSP90AB1,MRPS18B,LDHA,CLNS1A,EIF4A1,PSMD8,XRCC6,SYNCRIP,COPS5,HPRT1,PSMA7,AIMP2,PSMD7,PRDX4,PSMD14,SSBP1,RFC4,CCT2,HNRNPA1,PSMA4,SRSF3,PSMC4,IMPDH2,RSL1D1,POLD2,GNL3,PSMB2,TCP1,HNRNPA3,NME1,FBL,ODC1,RRP9,SNRPA,PSMD1,CDC20,SRSF2,MCM5,APEX1,YWHAE,RUVBL2,PSMD3,EIF2S1,TUFM,PSMB3,CCT7,RAN,PHB2,PGK1,HSPD1,DDX18,CCT4,CTPS1,KPNA2,VDAC1,SNRPD3,HNR…
139	HALLMARK_MYC_TARGETS_V2	0.000210557	-2.08325	48	HSPE1,WDR43,DDX18,SRM,MRTO4,NIP7,DCTPP1,PPRC1,NOP16,SORD,IMP4,PPAN,WDR74,UNG,MYC,GNL3,EXOSC5
25	HALLMARK_MYC_TARGETS_V2	0.016685	-1.80549	48	PHB,TMEM97,NOP56,PA2G4,CBX3,HSPD1,MPHOSPH10,IMP4,DDX18,DUSP2,DCTPP1,HSPE1,CDK4,WDR74,RRP9,MRTO4,NDUFAF4,WDR43,PPAN,TBRG4,RABEPK,AIMP2,BYSL,EXOSC5
92	HALLMARK_MYC_TARGETS_V2	0.0204852	-1.76029	40	NPM1,IMP4,PHB,CDK4,AIMP2,PPAN,TBRG4,HSPD1,EXOSC5,SRM,MRTO4,FARSA,TFB2M,WDR74,NOC4L,PA2G4,GRWD1,DCTPP1,NDUFAF4,NOP16,MPHOSPH10
109	HALLMARK_MYC_TARGETS_V2	0.0677676	-1.49241	41	HSPE1,HSPD1,NPM1,TFB2M,CBX3,PA2G4,GNL3,CDK4,DCTPP1,MYC
92	HALLMARK_OXIDATIVE_PHOSPHORYLATION	3.76309072673244e-23	-2.82015	185	COX6B1,LDHA,MDH2,COX6A1,ATP5F1D,NDUFB8,MRPS12,SLC25A5,VDAC2,LDHB,NDUFA9,ECI1,ATP5F1B,SLC25A3,CYCS,MDH1,ATP5F1C,NDUFS7,UQCRFS1,CYC1,COX5B,ATP1B1,NDUFB7,ETFB,GPX4,NDUFS3,MRPL15,ECH1,NDUFV2,MTX2,TIMM13,UQCR10,COX4I1,ATP6V0B,DECR1,TIMM10,MRPS15,NDUFS8,COX5A,ECHS1,NDUFS2,ATP5PO,FH,NDUFB5,MRPS30,COX7A2L,UQCRC1,NDUFV1,VDAC3,OXA1L,SLC25A4,ATP5PF,SDHC,PDHB,SLC25A6,NDUFA5,SUCLG1,TOMM22,NDUFS4,ATP5MF,NDUFA7…
139	HALLMARK_OXIDATIVE_PHOSPHORYLATION	3.35807063104785e-19	-2.89905	183	MDH2,SLC25A6,NDUFA4,ATP5MC3,NDUFAB1,MGST3,NDUFA7,UQCR11,ATP5F1C,COX5A,UQCRB,LDHB,ATP6V0E1,PRDX3,TIMM8B,ATP5MG,CYC1,NDUFS8,UQCRH,NDUFB3,AFG3L2,NDUFS4,MDH1,IDH1,COX7B,ATP5MF,COX8A,NDUFS2,CS,NDUFA3,ATP6AP1,SDHB,ETFB,NDUFS6,ATP5MC1,MRPS12,NDUFS3,MRPS15,NDUFB1,ATP5F1D,HSD17B10,ETFA,SLC25A4,TIMM17A,COX7C,COX6B1,HADHB,NDUFA1,PDHA1,GOT2,SDHD,ATP6V1C1,VDAC3,PDHB,ACAT1,COX5B,NNT,TOMM22,MRPS30,FDX1,ATP5PO,T…
109	HALLMARK_OXIDATIVE_PHOSPHORYLATION	1.72386651217588e-14	-2.24322	189	ATP5F1E,COX7C,NDUFA1,LDHB,COX6C,ATP5ME,ATP5MG,NDUFB3,SLC25A6,UQCRB,ATP5MF,POLR2F,NDUFB1,UQCRQ,UQCR10,FH,COX6B1,TOMM22,UQCR11,COX7B,TIMM8B,NDUFA6,COX7A2,ATP6V1E1,NDUFA4,COX4I1,NDUFB4,ETFA,NDUFA3,NDUFB6,SLC25A5,COX5A,IDH1,NDUFB2,COX8A,TIMM50,PDHB,NDUFC1,COX6A1,COX17,COX5B,ATP5MC3,ATP5PF,ATP5PD,ATP5MC2,NDUFA7,TIMM13,ATP5F1A,SDHC,TIMM17A,ATP5F1C,ECI1,MDH1,MRPS12,DECR1,GPX4,PRDX3,ATP5F1B,ATP5PB,UQCRC1…
25	HALLMARK_OXIDATIVE_PHOSPHORYLATION	4.54828300686262e-05	-1.81082	186	COX5A,LDHA,SLC25A6,VDAC3,CYC1,SUCLG1,LDHB,MRPL15,NDUFA8,IDH3B,ATP5F1C,ECH1,PDHA1,NDUFS3,ATP5F1A,MRPS12,COX6B1,ATP5F1B,ETFB,TIMM13,TIMM50,COX4I1,TIMM9,SLC25A4,VDAC2,ATP5PB,NDUFB2,NDUFS4,MRPS30,SLC25A3,MRPS15,ATP5MC3,UQCRFS1,NDUFV1,MRPL11,GPI,ATP6V1E1,ATP6V0B,CYCS,ATP5MC1,NDUFB8,NDUFAB1,ECI1,ATP5F1D,UQCRC2,NDUFA6,NDUFS6,TIMM8B,IDH3G,ACAA1,ECHS1,NDUFA9,DECR1,PHYH,UQCR10,MDH2,ACAT1,COX7A2
38	HALLMARK_TNFA_SIGNALING_VIA_NFKB	2.92484426762402e-20	-2.5203	164	CXCL2,CXCL3,TNFAIP3,CXCL1,FOSB,CCL20,DUSP5,ATF3,ZFP36,CEBPD,NFKBIA,BHLHE40,GADD45A,KLF6,IER3,TNF,PPP1R15A,JUNB,MCL1,TRIB1,DUSP1,IL6,KLF4,RHOB,FOS,ZC3H12A,PNRC1,JUN,PLAUR,SDC4,NR4A1,MAFF,AREG,EGR1,BTG2,PHLDA2,G0S2,KLF10,EFNA1,IER5,FOSL2,CD69,TNFAIP2,EDN1,CD44,BTG1,KDM6B,CCNL1,SOD2,PLK2,NAMPT,CD83,ICAM1,PLAU,SPSB1,B4GALT1,MXD1,IER2,LDLR,NR4A2,VEGFA,TGIF1,GPR183,NFE2L2,GADD45B,PFKFB3,CEBPB,NFIL3,MAP…
139	HALLMARK_TNFA_SIGNALING_VIA_NFKB	2.02880573018301e-15	2.78951	145	IFIT2,TNFAIP2,CXCL2,CXCL3,EDN1,KLF4,DUSP5,LAMB3,SOD2,TRAF1,JUNB,NFAT5,CXCL11,PNRC1,KLF6,TSC22D1,IL6,IRF1,SAT1,CXCL10,JUN,TNFAIP3,SDC4,REL,ZC3H12A,RNF19B,EGR1,GADD45B,NR4A2,NAMPT,PPP1R15A,BTG1,CEBPB,SIK1,IFIH1,FOSB,BTG2,DUSP1,CCL20,CCN1,NFKBIA,CCND1,PTGER4,ATF3,DNAJB4,ABCA1,BIRC2,FOS,KDM6B,B4GALT5,PLK2,FOSL1,CCNL1,ICAM1,TLR2,NR4A1,RHOB,JAG1,BIRC3,SQSTM1,NFKBIE,MAP3K8,ZFP36,HES1,IER2,LDLR,HBEGF,NFK…
114	HALLMARK_TNFA_SIGNALING_VIA_NFKB	1.2322579895552e-08	2.3818	86	FOS,ZFP36,JUN,NR4A1,EGR1,JUNB,DUSP1,ATF3,BTG2,RHOB,DUSP2,IER2,ID2,TGIF1,SAT1,FOSB,NFKBIA,KLF6,CEBPB,CEBPD,NFKBIE,EIF1,ZBTB10,SDC4,CCN1,GADD45B,DNAJB4,KLF10,BIRC2,IER3,DUSP5,PHLDA2,FOSL2,MYC
96	HALLMARK_TNFA_SIGNALING_VIA_NFKB	4.09332158248643e-06	1.90527	157	CXCL11,TNFAIP8,SLC2A3,ID2,IFIT2,KLF2,CXCL10,IL7R,AREG,DRAM1,CDKN1A,IFIH1,CCL20,CCL2,PHLDA1,KLF4,IL6,TNFAIP6,TUBB2A,PDE4B,BHLHE40,BMP2,CD69,IL15RA,CXCL3,PTGER4,SPHK1,TNC,DUSP5,TNIP2,NFKB1,TNFAIP3,GCH1,PER1,NR4A1,DDX58,CSF1,BCL6,GEM,ACKR3,GADD45B,SERPINE1,PFKFB3,PMEPA1,IFNGR2,PLK2,KLF9,RHOB,BTG1,RCAN1,TNFSF9,YRDC,RIPK2,VEGFA,IER3,PDLIM5,CD80,TRAF1,EGR3
25	HALLMARK_TNFA_SIGNALING_VIA_NFKB	0.000103645	1.78653	132	SDC4,CXCL2,TNC,CEBPB,CCL2,PLK2,DUSP5,TNFAIP2,CCND1,B4GALT1,SOCS3,NAMPT,ZFP36,BHLHE40,PLAU,PPP1R15A,MYC,KLF10,MCL1,CXCL3,KLF4,SPSB1,TSC22D1,GEM,TAP1,CSF1,MAP3K8,CEBPD,CLCF1,FOSL2,ZC3H12A,DNAJB4,NR4A1,ID2,BIRC2,PANX1,TANK,SOD2,DDX58,IRF1,SAT1,DENND5A,IL6ST,FOS,ETS2,TNF,TNFAIP3,IER5,EHD1,EGR1,GADD45B,PFKFB3,RNF19B
109	HALLMARK_TNFA_SIGNALING_VIA_NFKB	0.000151024	1.72254	133	KLF6,IFIT2,PLPP3,CEBPD,JUN,SOCS3,TAP1,SAT1,LDLR,IRF1,BCL6,DUSP1,CCNL1,TSC22D1,GADD45A,CFLAR,JUNB,TRIB1,MCL1,CCN1,PLAU,DDX58,NFAT5,PFKFB3,FOSB,EGR1,IFIH1,BTG1,LITAF,RHOB,CLCF1,KDM6B,B4GALT1,G0S2,EFNA1,IER2,EGR2,ZFP36,PNRC1,PER1,CEBPB,SMAD3,BTG2,NAMPT,NFKB2,MAFF,GADD45B,ATP2B1,IFNGR2,NFE2L2,RCAN1,REL,STAT5A
92	HALLMARK_TNFA_SIGNALING_VIA_NFKB	0.000235943	1.73457	129	TNFAIP2,NFAT5,EGR2,B4GALT5,BTG2,NR4A1,ABCA1,TRIP10,FOS,KLF4,MXD1,PLPP3,TNC,IRS2,SOCS3,BCL6,TNFAIP3,FOSB,ATF3,FOSL2,SOD2,ZFP36,BIRC2,LIF,SERPINB2,KLF10,NR4A2,PER1,IL6ST,IRF1,TRIB1,ID2,CFLAR,PPP1R15A,CCNL1,KLF6,MAP2K3,DNAJB4,ICAM1,EGR1,IFIT2,HES1,REL,LITAF,FOSL1,NAMPT,SGK1,MAFF,DDX58,NFIL3,ETS2,PDLIM5,NFE2L2
92	HALLMARK_UV_RESPONSE_DN	0.00475168	1.63764	77	ATP2C1,ZMIZ1,RUNX1,ATXN1,PLPP3,IGFBP5,IGF1R,RASA2,ATP2B4,DLG1,BMPR1A,TGFBR2,MAP1B,PIAS3,ADGRL2,PTPRM,NIPBL,PRDM2,ATRN,NR1D2,MAPK14,ATRX,APBB2,NOTCH2,ERBB2,PRKCE,CELF2,CDK13,SCAF8,CAP2,SIPA1L1,PHF3,KALRN,SYNJ2,PDLIM5,DYRK1A,TJP1,VAV2,RND3,ADD3,ICA1
38	HALLMARK_UV_RESPONSE_DN	0.0117528	-1.66098	98	BHLHE40,RND3,DUSP1,LDLR,ATP2C1,NFKB1,INSIG1,NEK7,PTEN,ID1,MT1E,PRDM2,NOTCH2,MGLL,TOGARAM1,FHL2,SLC7A1,ATP2B4,SMAD7,ABCC1,SYNJ2,DDAH1,CAV1,SMAD3,MYC,DLG1,PDLIM5,DBP,NIPBL,CDK13,GJA1,RASA2,PRKCA,RUNX1,LTBP1,RBPMS,AKT3,SIPA1L1,ERBB2
96	HALLMARK_UV_RESPONSE_DN	0.0564323	1.54857	103	SMAD7,SIPA1L1,KCNMA1,CELF2,GRK5,COL3A1,MAP1B,COL1A1,NRP1,COL1A2,TFPI,CAV1,BHLHE40,TGFBR2,PPARG,PMP22,PRDM2,NFKB1,PTPRM,SYNJ2,DLC1,DAB2,NR3C1,PIK3R3,RASA2,ANXA4,AKT3,RBPMS,SERPINE1,SLC22A18,PDGFRB,TGFBR3,PDLIM5,TENT4A
96	HALLMARK_UV_RESPONSE_DN	0.0564323	1.54857	103	SMAD7,SIPA1L1,KCNMA1,CELF2,GRK5,COL3A1,MAP1B,COL1A1,NRP1,COL1A2,TFPI,CAV1,BHLHE40,TGFBR2,PPARG,PMP22,PRDM2,NFKB1,PTPRM,SYNJ2,DLC1,DAB2,NR3C1,PIK3R3,RASA2,ANXA4,AKT3,RBPMS,SERPINE1,SLC22A18,PDGFRB,TGFBR3,PDLIM5,TENT4A
139	HALLMARK_UV_RESPONSE_DN	0.0791209	1.47121	105	ATXN1,ITGB3,FHL2,MET,VLDLR,MAP1B,RND3,GRK5,CITED2,DUSP1,PIAS3,FBLN5,CCN1,IGFBP5,ANXA2,CDK13,TJP1,DYRK1A,NR1D2,ADD3,RXRA,NIPBL,SLC7A1,LDLR,RUNX1,CACNA1A,LAMC1
