## Supplemental Table 3 for "Tumor Cells Enriched for Interferon and Inflammatory Programs Pre-Exist in High Grade Serous Ovarian Cancer and are Proportionately Significantly Increased Post Chemotherapy"

### Sheet: Hallmark__recurrent1.3FoldGenes
gene*	pathway	# of samples		* Immediate early genes (IEGs) highlighted in yellow
CD74	HALLMARK_ALLOGRAFT_REJECTION_UP	3
HLA-A	HALLMARK_ALLOGRAFT_REJECTION_UP	3
HLA-E	HALLMARK_ALLOGRAFT_REJECTION_UP	3
CDK4	HALLMARK_E2F_TARGETS_DOWN	3
DCTPP1	HALLMARK_E2F_TARGETS_DOWN	4
HMGA1	HALLMARK_E2F_TARGETS_DOWN	3
HMGB2	HALLMARK_E2F_TARGETS_DOWN	3
KPNA2	HALLMARK_E2F_TARGETS_DOWN	4
NME1	HALLMARK_E2F_TARGETS_DOWN	4
PA2G4	HALLMARK_E2F_TARGETS_DOWN	3
PCNA	HALLMARK_E2F_TARGETS_DOWN	3
PTTG1	HALLMARK_E2F_TARGETS_DOWN	3
RAN	HALLMARK_E2F_TARGETS_DOWN	3
RANBP1	HALLMARK_E2F_TARGETS_DOWN	3
SMC4	HALLMARK_E2F_TARGETS_DOWN	3
STMN1	HALLMARK_E2F_TARGETS_DOWN	4
CXCL8	HALLMARK_EPITHELIAL_MESENCHYMAL_TRANSITION_DOWN	3
ITGB1	HALLMARK_EPITHELIAL_MESENCHYMAL_TRANSITION_DOWN	3
SPP1	HALLMARK_EPITHELIAL_MESENCHYMAL_TRANSITION_DOWN	3
THBS1	HALLMARK_EPITHELIAL_MESENCHYMAL_TRANSITION_DOWN	3
TNFAIP3	HALLMARK_EPITHELIAL_MESENCHYMAL_TRANSITION_DOWN	3
VEGFA	HALLMARK_EPITHELIAL_MESENCHYMAL_TRANSITION_DOWN	3
GBP4	HALLMARK_IL2_STAT5_SIGNALING_UP	3
TNFSF10	HALLMARK_IL2_STAT5_SIGNALING_UP	3
BTG2	HALLMARK_INFLAMMATORY_RESPONSE_UP	3
EIF2AK2	HALLMARK_INFLAMMATORY_RESPONSE_UP	3
IRF1	HALLMARK_INFLAMMATORY_RESPONSE_UP	3
KLF6	HALLMARK_INFLAMMATORY_RESPONSE_UP	3
NAMPT	HALLMARK_INFLAMMATORY_RESPONSE_UP	3
PCDH7	HALLMARK_INFLAMMATORY_RESPONSE_UP	3
TNFSF10	HALLMARK_INFLAMMATORY_RESPONSE_UP	3
BST2	HALLMARK_INTERFERON_ALPHA_RESPONSE_UP	4
C1S	HALLMARK_INTERFERON_ALPHA_RESPONSE_UP	3
CD74	HALLMARK_INTERFERON_ALPHA_RESPONSE_UP	5
CMPK2	HALLMARK_INTERFERON_ALPHA_RESPONSE_UP	4
CXCL10	HALLMARK_INTERFERON_ALPHA_RESPONSE_UP	3
CXCL11	HALLMARK_INTERFERON_ALPHA_RESPONSE_UP	3
DDX60	HALLMARK_INTERFERON_ALPHA_RESPONSE_UP	4
EPSTI1	HALLMARK_INTERFERON_ALPHA_RESPONSE_UP	5
GBP4	HALLMARK_INTERFERON_ALPHA_RESPONSE_UP	4
GMPR	HALLMARK_INTERFERON_ALPHA_RESPONSE_UP	4
HELZ2	HALLMARK_INTERFERON_ALPHA_RESPONSE_UP	4
HERC6	HALLMARK_INTERFERON_ALPHA_RESPONSE_UP	3
HLA-C	HALLMARK_INTERFERON_ALPHA_RESPONSE_UP	3
IFI27	HALLMARK_INTERFERON_ALPHA_RESPONSE_UP	4
IFI30	HALLMARK_INTERFERON_ALPHA_RESPONSE_UP	4
IFI35	HALLMARK_INTERFERON_ALPHA_RESPONSE_UP	4
IFI44	HALLMARK_INTERFERON_ALPHA_RESPONSE_UP	4
IFI44L	HALLMARK_INTERFERON_ALPHA_RESPONSE_UP	5
IFIH1	HALLMARK_INTERFERON_ALPHA_RESPONSE_UP	4
IFIT2	HALLMARK_INTERFERON_ALPHA_RESPONSE_UP	5
IFIT3	HALLMARK_INTERFERON_ALPHA_RESPONSE_UP	7
IFITM1	HALLMARK_INTERFERON_ALPHA_RESPONSE_UP	4
IFITM2	HALLMARK_INTERFERON_ALPHA_RESPONSE_UP	4
IFITM3	HALLMARK_INTERFERON_ALPHA_RESPONSE_UP	3
IRF1	HALLMARK_INTERFERON_ALPHA_RESPONSE_UP	4
IRF7	HALLMARK_INTERFERON_ALPHA_RESPONSE_UP	4
ISG15	HALLMARK_INTERFERON_ALPHA_RESPONSE_UP	5
ISG20	HALLMARK_INTERFERON_ALPHA_RESPONSE_UP	3
MX1	HALLMARK_INTERFERON_ALPHA_RESPONSE_UP	6
NMI	HALLMARK_INTERFERON_ALPHA_RESPONSE_UP	3
OAS1	HALLMARK_INTERFERON_ALPHA_RESPONSE_UP	5
OASL	HALLMARK_INTERFERON_ALPHA_RESPONSE_UP	3
OGFR	HALLMARK_INTERFERON_ALPHA_RESPONSE_UP	3
PARP14	HALLMARK_INTERFERON_ALPHA_RESPONSE_UP	5
PARP9	HALLMARK_INTERFERON_ALPHA_RESPONSE_UP	5
PLSCR1	HALLMARK_INTERFERON_ALPHA_RESPONSE_UP	3
PSMB8	HALLMARK_INTERFERON_ALPHA_RESPONSE_UP	3
PSMB9	HALLMARK_INTERFERON_ALPHA_RESPONSE_UP	4
PSME2	HALLMARK_INTERFERON_ALPHA_RESPONSE_UP	3
RSAD2	HALLMARK_INTERFERON_ALPHA_RESPONSE_UP	4
SAMD9L	HALLMARK_INTERFERON_ALPHA_RESPONSE_UP	3
TAP1	HALLMARK_INTERFERON_ALPHA_RESPONSE_UP	4
TXNIP	HALLMARK_INTERFERON_ALPHA_RESPONSE_UP	4
UBE2L6	HALLMARK_INTERFERON_ALPHA_RESPONSE_UP	3
APOL6	HALLMARK_INTERFERON_GAMMA_RESPONSE_UP	4
AUTS2	HALLMARK_INTERFERON_GAMMA_RESPONSE_UP	3
BST2	HALLMARK_INTERFERON_GAMMA_RESPONSE_UP	3
C1S	HALLMARK_INTERFERON_GAMMA_RESPONSE_UP	3
CD74	HALLMARK_INTERFERON_GAMMA_RESPONSE_UP	4
CMPK2	HALLMARK_INTERFERON_GAMMA_RESPONSE_UP	4
CXCL10	HALLMARK_INTERFERON_GAMMA_RESPONSE_UP	3
CXCL11	HALLMARK_INTERFERON_GAMMA_RESPONSE_UP	3
DDX60	HALLMARK_INTERFERON_GAMMA_RESPONSE_UP	4
EPSTI1	HALLMARK_INTERFERON_GAMMA_RESPONSE_UP	5
GBP4	HALLMARK_INTERFERON_GAMMA_RESPONSE_UP	4
HELZ2	HALLMARK_INTERFERON_GAMMA_RESPONSE_UP	4
HERC6	HALLMARK_INTERFERON_GAMMA_RESPONSE_UP	3
HLA-A	HALLMARK_INTERFERON_GAMMA_RESPONSE_UP	3
HLA-B	HALLMARK_INTERFERON_GAMMA_RESPONSE_UP	4
IDO1	HALLMARK_INTERFERON_GAMMA_RESPONSE_UP	4
IFI27	HALLMARK_INTERFERON_GAMMA_RESPONSE_UP	3
IFI30	HALLMARK_INTERFERON_GAMMA_RESPONSE_UP	4
IFI35	HALLMARK_INTERFERON_GAMMA_RESPONSE_UP	3
IFI44	HALLMARK_INTERFERON_GAMMA_RESPONSE_UP	4
IFI44L	HALLMARK_INTERFERON_GAMMA_RESPONSE_UP	5
IFIH1	HALLMARK_INTERFERON_GAMMA_RESPONSE_UP	4
IFIT1	HALLMARK_INTERFERON_GAMMA_RESPONSE_UP	5
IFIT2	HALLMARK_INTERFERON_GAMMA_RESPONSE_UP	5
IFIT3	HALLMARK_INTERFERON_GAMMA_RESPONSE_UP	6
IFITM2	HALLMARK_INTERFERON_GAMMA_RESPONSE_UP	3
IRF1	HALLMARK_INTERFERON_GAMMA_RESPONSE_UP	4
IRF7	HALLMARK_INTERFERON_GAMMA_RESPONSE_UP	3
ISG15	HALLMARK_INTERFERON_GAMMA_RESPONSE_UP	4
ISG20	HALLMARK_INTERFERON_GAMMA_RESPONSE_UP	3
MX1	HALLMARK_INTERFERON_GAMMA_RESPONSE_UP	5
NAMPT	HALLMARK_INTERFERON_GAMMA_RESPONSE_UP	3
OAS2	HALLMARK_INTERFERON_GAMMA_RESPONSE_UP	6
OASL	HALLMARK_INTERFERON_GAMMA_RESPONSE_UP	3
PARP14	HALLMARK_INTERFERON_GAMMA_RESPONSE_UP	4
PSMB9	HALLMARK_INTERFERON_GAMMA_RESPONSE_UP	3
RNF213	HALLMARK_INTERFERON_GAMMA_RESPONSE_UP	3
RSAD2	HALLMARK_INTERFERON_GAMMA_RESPONSE_UP	4
SAMD9L	HALLMARK_INTERFERON_GAMMA_RESPONSE_UP	3
SAMHD1	HALLMARK_INTERFERON_GAMMA_RESPONSE_UP	3
SOCS1	HALLMARK_INTERFERON_GAMMA_RESPONSE_UP	3
SOCS3	HALLMARK_INTERFERON_GAMMA_RESPONSE_UP	3
STAT1	HALLMARK_INTERFERON_GAMMA_RESPONSE_UP	3
TAP1	HALLMARK_INTERFERON_GAMMA_RESPONSE_UP	3
TNFAIP2	HALLMARK_INTERFERON_GAMMA_RESPONSE_UP	3
TNFSF10	HALLMARK_INTERFERON_GAMMA_RESPONSE_UP	5
TXNIP	HALLMARK_INTERFERON_GAMMA_RESPONSE_UP	4
XAF1	HALLMARK_INTERFERON_GAMMA_RESPONSE_UP	4
ACP1	HALLMARK_MYC_TARGETS_V1_DOWN	3
AIMP2	HALLMARK_MYC_TARGETS_V1_DOWN	3
C1QBP	HALLMARK_MYC_TARGETS_V1_DOWN	4
CCT2	HALLMARK_MYC_TARGETS_V1_DOWN	3
CCT3	HALLMARK_MYC_TARGETS_V1_DOWN	3
CCT7	HALLMARK_MYC_TARGETS_V1_DOWN	3
CDK4	HALLMARK_MYC_TARGETS_V1_DOWN	4
COPS5	HALLMARK_MYC_TARGETS_V1_DOWN	3
COX5A	HALLMARK_MYC_TARGETS_V1_DOWN	5
CYC1	HALLMARK_MYC_TARGETS_V1_DOWN	5
DDX18	HALLMARK_MYC_TARGETS_V1_DOWN	3
EEF1B2	HALLMARK_MYC_TARGETS_V1_DOWN	3
FBL	HALLMARK_MYC_TARGETS_V1_DOWN	3
HSPD1	HALLMARK_MYC_TARGETS_V1_DOWN	3
ILF2	HALLMARK_MYC_TARGETS_V1_DOWN	3
IMPDH2	HALLMARK_MYC_TARGETS_V1_DOWN	3
KPNA2	HALLMARK_MYC_TARGETS_V1_DOWN	4
LDHA	HALLMARK_MYC_TARGETS_V1_DOWN	3
LSM2	HALLMARK_MYC_TARGETS_V1_DOWN	3
NDUFAB1	HALLMARK_MYC_TARGETS_V1_DOWN	3
NME1	HALLMARK_MYC_TARGETS_V1_DOWN	4
ODC1	HALLMARK_MYC_TARGETS_V1_DOWN	3
PCNA	HALLMARK_MYC_TARGETS_V1_DOWN	3
PGK1	HALLMARK_MYC_TARGETS_V1_DOWN	3
PHB	HALLMARK_MYC_TARGETS_V1_DOWN	3
PRDX3	HALLMARK_MYC_TARGETS_V1_DOWN	4
PRDX4	HALLMARK_MYC_TARGETS_V1_DOWN	3
PRPF31	HALLMARK_MYC_TARGETS_V1_DOWN	3
PSMC4	HALLMARK_MYC_TARGETS_V1_DOWN	4
PSMD8	HALLMARK_MYC_TARGETS_V1_DOWN	3
PTGES3	HALLMARK_MYC_TARGETS_V1_DOWN	3
RACK1	HALLMARK_MYC_TARGETS_V1_DOWN	3
RAN	HALLMARK_MYC_TARGETS_V1_DOWN	4
RANBP1	HALLMARK_MYC_TARGETS_V1_DOWN	3
RFC4	HALLMARK_MYC_TARGETS_V1_DOWN	3
RPL14	HALLMARK_MYC_TARGETS_V1_DOWN	3
RPLP0	HALLMARK_MYC_TARGETS_V1_DOWN	3
RPS10	HALLMARK_MYC_TARGETS_V1_DOWN	4
RPS2	HALLMARK_MYC_TARGETS_V1_DOWN	3
RPS3	HALLMARK_MYC_TARGETS_V1_DOWN	3
RPS5	HALLMARK_MYC_TARGETS_V1_DOWN	5
RPS6	HALLMARK_MYC_TARGETS_V1_DOWN	3
SLC25A3	HALLMARK_MYC_TARGETS_V1_DOWN	3
SNRPB2	HALLMARK_MYC_TARGETS_V1_DOWN	3
SNRPD1	HALLMARK_MYC_TARGETS_V1_DOWN	3
SRM	HALLMARK_MYC_TARGETS_V1_DOWN	3
TYMS	HALLMARK_MYC_TARGETS_V1_DOWN	3
VDAC1	HALLMARK_MYC_TARGETS_V1_DOWN	3
VDAC3	HALLMARK_MYC_TARGETS_V1_DOWN	4
CDK4	HALLMARK_MYC_TARGETS_V2_DOWN	3
DCTPP1	HALLMARK_MYC_TARGETS_V2_DOWN	4
HSPD1	HALLMARK_MYC_TARGETS_V2_DOWN	3
IMP4	HALLMARK_MYC_TARGETS_V2_DOWN	3
MRTO4	HALLMARK_MYC_TARGETS_V2_DOWN	3
PA2G4	HALLMARK_MYC_TARGETS_V2_DOWN	3
PPAN	HALLMARK_MYC_TARGETS_V2_DOWN	3
WDR74	HALLMARK_MYC_TARGETS_V2_DOWN	3
ACAT1	HALLMARK_OXIDATIVE_PHOSPHORYLATION_DOWN	3
ATP5F1A	HALLMARK_OXIDATIVE_PHOSPHORYLATION_DOWN	4
ATP5F1B	HALLMARK_OXIDATIVE_PHOSPHORYLATION_DOWN	4
ATP5F1C	HALLMARK_OXIDATIVE_PHOSPHORYLATION_DOWN	5
ATP5F1D	HALLMARK_OXIDATIVE_PHOSPHORYLATION_DOWN	3
ATP5MC2	HALLMARK_OXIDATIVE_PHOSPHORYLATION_DOWN	3
ATP5MC3	HALLMARK_OXIDATIVE_PHOSPHORYLATION_DOWN	3
ATP5MF	HALLMARK_OXIDATIVE_PHOSPHORYLATION_DOWN	3
ATP5PB	HALLMARK_OXIDATIVE_PHOSPHORYLATION_DOWN	4
ATP5PO	HALLMARK_OXIDATIVE_PHOSPHORYLATION_DOWN	4
COX4I1	HALLMARK_OXIDATIVE_PHOSPHORYLATION_DOWN	3
COX5A	HALLMARK_OXIDATIVE_PHOSPHORYLATION_DOWN	5
COX5B	HALLMARK_OXIDATIVE_PHOSPHORYLATION_DOWN	3
COX6A1	HALLMARK_OXIDATIVE_PHOSPHORYLATION_DOWN	3
COX6B1	HALLMARK_OXIDATIVE_PHOSPHORYLATION_DOWN	5
COX7A2L	HALLMARK_OXIDATIVE_PHOSPHORYLATION_DOWN	3
COX7B	HALLMARK_OXIDATIVE_PHOSPHORYLATION_DOWN	3
COX8A	HALLMARK_OXIDATIVE_PHOSPHORYLATION_DOWN	3
CYC1	HALLMARK_OXIDATIVE_PHOSPHORYLATION_DOWN	5
DECR1	HALLMARK_OXIDATIVE_PHOSPHORYLATION_DOWN	4
DLD	HALLMARK_OXIDATIVE_PHOSPHORYLATION_DOWN	3
ECH1	HALLMARK_OXIDATIVE_PHOSPHORYLATION_DOWN	3
ECI1	HALLMARK_OXIDATIVE_PHOSPHORYLATION_DOWN	3
ETFB	HALLMARK_OXIDATIVE_PHOSPHORYLATION_DOWN	4
FH	HALLMARK_OXIDATIVE_PHOSPHORYLATION_DOWN	4
GPI	HALLMARK_OXIDATIVE_PHOSPHORYLATION_DOWN	3
GPX4	HALLMARK_OXIDATIVE_PHOSPHORYLATION_DOWN	3
HSD17B10	HALLMARK_OXIDATIVE_PHOSPHORYLATION_DOWN	3
IDH2	HALLMARK_OXIDATIVE_PHOSPHORYLATION_DOWN	3
IDH3B	HALLMARK_OXIDATIVE_PHOSPHORYLATION_DOWN	4
IDH3G	HALLMARK_OXIDATIVE_PHOSPHORYLATION_DOWN	4
LDHA	HALLMARK_OXIDATIVE_PHOSPHORYLATION_DOWN	3
LDHB	HALLMARK_OXIDATIVE_PHOSPHORYLATION_DOWN	5
MDH1	HALLMARK_OXIDATIVE_PHOSPHORYLATION_DOWN	4
MDH2	HALLMARK_OXIDATIVE_PHOSPHORYLATION_DOWN	4
MRPL15	HALLMARK_OXIDATIVE_PHOSPHORYLATION_DOWN	3
MRPS12	HALLMARK_OXIDATIVE_PHOSPHORYLATION_DOWN	5
MRPS15	HALLMARK_OXIDATIVE_PHOSPHORYLATION_DOWN	3
MRPS30	HALLMARK_OXIDATIVE_PHOSPHORYLATION_DOWN	3
MTX2	HALLMARK_OXIDATIVE_PHOSPHORYLATION_DOWN	3
NDUFA6	HALLMARK_OXIDATIVE_PHOSPHORYLATION_DOWN	3
NDUFA7	HALLMARK_OXIDATIVE_PHOSPHORYLATION_DOWN	4
NDUFA8	HALLMARK_OXIDATIVE_PHOSPHORYLATION_DOWN	3
NDUFA9	HALLMARK_OXIDATIVE_PHOSPHORYLATION_DOWN	3
NDUFAB1	HALLMARK_OXIDATIVE_PHOSPHORYLATION_DOWN	3
NDUFB3	HALLMARK_OXIDATIVE_PHOSPHORYLATION_DOWN	3
NDUFB4	HALLMARK_OXIDATIVE_PHOSPHORYLATION_DOWN	3
NDUFB6	HALLMARK_OXIDATIVE_PHOSPHORYLATION_DOWN	3
NDUFS2	HALLMARK_OXIDATIVE_PHOSPHORYLATION_DOWN	4
NDUFS3	HALLMARK_OXIDATIVE_PHOSPHORYLATION_DOWN	4
NDUFS4	HALLMARK_OXIDATIVE_PHOSPHORYLATION_DOWN	5
NDUFS7	HALLMARK_OXIDATIVE_PHOSPHORYLATION_DOWN	3
NDUFS8	HALLMARK_OXIDATIVE_PHOSPHORYLATION_DOWN	3
NDUFV2	HALLMARK_OXIDATIVE_PHOSPHORYLATION_DOWN	3
PDHA1	HALLMARK_OXIDATIVE_PHOSPHORYLATION_DOWN	4
PDHB	HALLMARK_OXIDATIVE_PHOSPHORYLATION_DOWN	4
PRDX3	HALLMARK_OXIDATIVE_PHOSPHORYLATION_DOWN	4
SDHB	HALLMARK_OXIDATIVE_PHOSPHORYLATION_DOWN	3
SDHC	HALLMARK_OXIDATIVE_PHOSPHORYLATION_DOWN	3
SDHD	HALLMARK_OXIDATIVE_PHOSPHORYLATION_DOWN	4
SLC25A3	HALLMARK_OXIDATIVE_PHOSPHORYLATION_DOWN	3
SLC25A4	HALLMARK_OXIDATIVE_PHOSPHORYLATION_DOWN	3
SLC25A5	HALLMARK_OXIDATIVE_PHOSPHORYLATION_DOWN	3
SLC25A6	HALLMARK_OXIDATIVE_PHOSPHORYLATION_DOWN	5
SUCLA2	HALLMARK_OXIDATIVE_PHOSPHORYLATION_DOWN	3
SUCLG1	HALLMARK_OXIDATIVE_PHOSPHORYLATION_DOWN	3
TIMM13	HALLMARK_OXIDATIVE_PHOSPHORYLATION_DOWN	3
TIMM17A	HALLMARK_OXIDATIVE_PHOSPHORYLATION_DOWN	3
TIMM50	HALLMARK_OXIDATIVE_PHOSPHORYLATION_DOWN	3
TIMM8B	HALLMARK_OXIDATIVE_PHOSPHORYLATION_DOWN	3
TOMM22	HALLMARK_OXIDATIVE_PHOSPHORYLATION_DOWN	4
UQCR10	HALLMARK_OXIDATIVE_PHOSPHORYLATION_DOWN	3
UQCR11	HALLMARK_OXIDATIVE_PHOSPHORYLATION_DOWN	3
UQCRC1	HALLMARK_OXIDATIVE_PHOSPHORYLATION_DOWN	3
UQCRFS1	HALLMARK_OXIDATIVE_PHOSPHORYLATION_DOWN	4
VDAC2	HALLMARK_OXIDATIVE_PHOSPHORYLATION_DOWN	3
VDAC3	HALLMARK_OXIDATIVE_PHOSPHORYLATION_DOWN	4
ATF3	HALLMARK_TNFA_SIGNALING_VIA_NFKB_UP	4
BCL6	HALLMARK_TNFA_SIGNALING_VIA_NFKB_UP	3
BIRC2	HALLMARK_TNFA_SIGNALING_VIA_NFKB_UP	4
BTG2	HALLMARK_TNFA_SIGNALING_VIA_NFKB_UP	4
CCN1	HALLMARK_TNFA_SIGNALING_VIA_NFKB_UP	3
CCNL1	HALLMARK_TNFA_SIGNALING_VIA_NFKB_UP	3
CEBPB	HALLMARK_TNFA_SIGNALING_VIA_NFKB_UP	3
CEBPD	HALLMARK_TNFA_SIGNALING_VIA_NFKB_UP	3
CFLAR	HALLMARK_TNFA_SIGNALING_VIA_NFKB_UP	3
CXCL2	HALLMARK_TNFA_SIGNALING_VIA_NFKB_UP	3
DDX58	HALLMARK_TNFA_SIGNALING_VIA_NFKB_UP	3
DNAJB4	HALLMARK_TNFA_SIGNALING_VIA_NFKB_UP	4
DUSP1	HALLMARK_TNFA_SIGNALING_VIA_NFKB_UP	3
DUSP5	HALLMARK_TNFA_SIGNALING_VIA_NFKB_UP	3
EGR1	HALLMARK_TNFA_SIGNALING_VIA_NFKB_UP	5
FOS	HALLMARK_TNFA_SIGNALING_VIA_NFKB_UP	3
FOSB	HALLMARK_TNFA_SIGNALING_VIA_NFKB_UP	5
FOSL2	HALLMARK_TNFA_SIGNALING_VIA_NFKB_UP	3
GADD45B	HALLMARK_TNFA_SIGNALING_VIA_NFKB_UP	3
ID2	HALLMARK_TNFA_SIGNALING_VIA_NFKB_UP	4
IFIH1	HALLMARK_TNFA_SIGNALING_VIA_NFKB_UP	3
IFIT2	HALLMARK_TNFA_SIGNALING_VIA_NFKB_UP	4
IL6ST	HALLMARK_TNFA_SIGNALING_VIA_NFKB_UP	3
IRF1	HALLMARK_TNFA_SIGNALING_VIA_NFKB_UP	4
JUN	HALLMARK_TNFA_SIGNALING_VIA_NFKB_UP	4
JUNB	HALLMARK_TNFA_SIGNALING_VIA_NFKB_UP	3
KDM6B	HALLMARK_TNFA_SIGNALING_VIA_NFKB_UP	3
KLF10	HALLMARK_TNFA_SIGNALING_VIA_NFKB_UP	3
KLF4	HALLMARK_TNFA_SIGNALING_VIA_NFKB_UP	3
KLF6	HALLMARK_TNFA_SIGNALING_VIA_NFKB_UP	4
MCL1	HALLMARK_TNFA_SIGNALING_VIA_NFKB_UP	3
NAMPT	HALLMARK_TNFA_SIGNALING_VIA_NFKB_UP	5
NFAT5	HALLMARK_TNFA_SIGNALING_VIA_NFKB_UP	4
NFE2L2	HALLMARK_TNFA_SIGNALING_VIA_NFKB_UP	3
NFKB2	HALLMARK_TNFA_SIGNALING_VIA_NFKB_UP	3
NR4A1	HALLMARK_TNFA_SIGNALING_VIA_NFKB_UP	5
PLK2	HALLMARK_TNFA_SIGNALING_VIA_NFKB_UP	3
PPP1R15A	HALLMARK_TNFA_SIGNALING_VIA_NFKB_UP	3
REL	HALLMARK_TNFA_SIGNALING_VIA_NFKB_UP	4
RHOB	HALLMARK_TNFA_SIGNALING_VIA_NFKB_UP	3
SAT1	HALLMARK_TNFA_SIGNALING_VIA_NFKB_UP	3
SDC4	HALLMARK_TNFA_SIGNALING_VIA_NFKB_UP	3
SOCS3	HALLMARK_TNFA_SIGNALING_VIA_NFKB_UP	3
SOD2	HALLMARK_TNFA_SIGNALING_VIA_NFKB_UP	3
TNFAIP2	HALLMARK_TNFA_SIGNALING_VIA_NFKB_UP	3
TNFAIP3	HALLMARK_TNFA_SIGNALING_VIA_NFKB_UP	4
TRIB1	HALLMARK_TNFA_SIGNALING_VIA_NFKB_UP	3
TSC22D1	HALLMARK_TNFA_SIGNALING_VIA_NFKB_UP	3
ZFP36	HALLMARK_TNFA_SIGNALING_VIA_NFKB_UP	5
ADD3	HALLMARK_UV_RESPONSE_DN_UP	3
ATXN1	HALLMARK_UV_RESPONSE_DN_UP	3
CDK13	HALLMARK_UV_RESPONSE_DN_UP	3
DLG1	HALLMARK_UV_RESPONSE_DN_UP	3
LAMC1	HALLMARK_UV_RESPONSE_DN_UP	3
MAP1B	HALLMARK_UV_RESPONSE_DN_UP	4
NIPBL	HALLMARK_UV_RESPONSE_DN_UP	3
RND3	HALLMARK_UV_RESPONSE_DN_UP	4
SIPA1L1	HALLMARK_UV_RESPONSE_DN_UP	3
TJP1	HALLMARK_UV_RESPONSE_DN_UP	3
