## Supplemental Table 4 for "Tumor Cells Enriched for Interferon and Inflammatory Programs Pre-Exist in High Grade Serous Ovarian Cancer and are Proportionately Significantly Increased Post Chemotherapy"

### Sheet: Pt ID 25
HALLMARK_INTERFERON_GAMMA_RESPONSE				HALLMARK_TNFA_SIGNALING_VIA_NFKB
gene	avg_log2FC	p_val_adj		gene	avg_log2FC	p_val_adj
IFI27	1.39616	1.75275836118658e-99		TNC	5.06614	5.97771677538439e-59
IFITM3	1.23559	5.99932034158833e-92		CCL2	2.24535	1.22156976721591e-55
CCL2	2.24535	1.22156976721591e-55		CEBPB	1.99276	6.63887362474984e-50
B2M	0.890354	6.22790194324757e-51		SDC4	3.38032	6.2954433128773e-49
IFITM2	1.443	4.57036581105689e-50		PLK2	2.98544	1.9699913165225e-43
BST2	0.91896	2.44277038748349e-40		B4GALT1	3.09778	9.75515590904725e-26
CD74	1.19126	1.94266270351089e-25		ZFP36	1.40636	7.3393043931818e-24
LY6E	0.749538	3.49850470523525e-25		PLAU	3.25022	3.65934806048425e-22
PLA2G4A	2.44071	4.1561759166371e-25		TNFAIP2	1.92598	2.05664546334016e-20
TNFAIP2	1.92598	2.05664546334016e-20		SOCS3	1.64739	2.28423699714298e-19
SOCS3	1.64739	2.28423699714298e-19		ACKR3	3.40056	4.91073092502742e-18
MX1	1.77371	7.35455072910696e-18		SIK1	2.58874	1.31942512695427e-17
IFI44L	1.96267	1.18790667732796e-17		DUSP5	2.3983	5.69943678263411e-15
PLSCR1	1.68721	7.19416903803706e-16		JUNB	0.825114	1.52291337830079e-13
C1S	1.80905	1.23402839495111e-13		TSC22D1	1.13559	7.00663318713593e-12
C1R	1.6169	3.11738277076221e-13		NAMPT	1.46012	1.20115942135406e-11
NAMPT	1.46012	1.20115942135406e-11		CXCL2	3.22266	3.03342310727004e-11
PELI1	1.60015	1.60401035710165e-10		GEM	2.43259	5.20324607096854e-11
TDRD7	2.43111	3.61341496922463e-09		PPP1R15A	1.27149	9.81791105067339e-10
HERC6	2.71679	2.19833357353772e-08		MAP3K8	1.53569	1.24418366858814e-09
OAS2	2.24364	2.52654481720894e-08		CCND1	1.70638	1.27320600961769e-09
CFB	1.11817	3.68694213150551e-08		MCL1	1.18516	2.67469656481778e-09
HELZ2	1.61859	1.48622786881783e-07		FOS	0.864647	5.68191803072849e-08
DDX58	1.61322	1.68654396705476e-07		MYC	1.14381	5.77550522723567e-08
CMPK2	1.35316	3.37811733688265e-07		BHLHE40	1.61549	6.33358082571316e-08
EPSTI1	1.43084	2.49832896609941e-06		DDX58	1.61322	1.68654396705476e-07
IRF7	1.363	5.35544747868996e-06		SPSB1	1.51381	3.99900041093126e-07
EIF4E3	1.5387	8.30662212020158e-06		JAG1	2.29082	2.16336364916263e-06
PNPT1	1.3345	2.72028876853499e-05		CEBPD	1.14652	2.25231462229255e-06
ISG15	1.26298	0.000170858		CSF1	1.8183	2.27640362742566e-06
IFI44	1.1082	0.000479416		KLF10	1.19861	6.88746101939404e-06
IL6	2.70715	0.000631068		F3	2.88057	7.09667504268341e-06
IFIT1	1.6773	0.00186919		LIF	3.31268	3.60123230119014e-05
FAS	2.02933	0.00245597		CXCL3	1.96879	3.99034939021578e-05
TNFSF10	1.90844	0.00313195		CXCL1	1.7181	4.12800074427478e-05
HLA-B	0.569341	0.00366514		DENND5A	1.46005	0.000229094
MTHFD2	1.06668	0.00542832		DUSP1	0.794761	0.000598417
TAP1	1.06875	0.00627031		IL6	2.70715	0.000631068
IFIT3	1.83283	0.0163967		RNF19B	1.41469	0.00286235
RSAD2	1.71511	0.333662		SAT1	0.885712	0.00352922
STAT2	0.376078	0.34529		TAP1	1.06875	0.00627031
IL15	0.451244	0.655627		EGR1	0.898729	0.0097307
SOCS1	1.65034	0.696724		ETS2	1.16486	0.0222521
AUTS2	1.02353	1		PANX1	1.2933	0.025439
TRIM21	1.41225	1		IL6ST	1.10361	0.061182
IL4R	1.58879	1		KLF4	1.67758	0.0649698
IRF1	1.03561	1		DNAJB4	1.18533	0.0751492
TNFAIP3	0.865482	1		PNRC1	0.760241	0.71528
IL15RA	1.16085	1		EHD1	0.955536	0.807098
IFIT2	2.01977	1		ID2	1.02794	1
CIITA	0.973468	1		CCL20	0.611744	1
APOL6	1.16742	1		CLCF1	1.08591	1
STAT1	0.789428	1		BIRC2	0.794823	1
IRF4	0.923327	1		PFKFB3	0.959938	1
LGALS3BP	0.656116	1		IRF1	1.03561	1
NFKBIA	0.621654	1		TNFAIP3	0.865482	1
IRF8	1.67381	1		IL15RA	1.16085	1
IL18BP	1.22666	1		EFNA1	0.192902	1
IFIH1	0.899544	1		IFIT2	2.01977	1
PSMA2	0.668352	1		TANK	1.0661	1
LCP2	1.26086	1		FOSL2	0.96321	1
XAF1	0.779402	1		MAP2K3	0.688714	1
CASP7	1.23208	1		BTG2	0.633164	1
OASL	1.90629	1		NFKBIA	0.621654	1
TAPBP	0.784694	1		IFIH1	0.899544	1
PARP12	0.689752	1		LAMB3	1.69835	1
MYD88	1.06228	1		TNF	1.3323	1
LAP3	0.588364	1		PMEPA1	0.952616	1
LATS2	1.10255	1		SLC2A6	0.98051	1
CASP3	0.741413	1		NFIL3	0.823134	1
ST3GAL5	0.465434	1		DRAM1	0.545508	1
MT2A	0.456471	1		SPHK1	1.2594	1
SOD2	0.944364	1		NFKB2	0.571987	1
CD69	2.03127	1		SNN	0.892785	1
OAS3	0.617634	1		IL1B	0.150201	1
SPPL2A	0.527467	1		SMAD3	1.37879	1
ADAR	0.635964	1		TRIP10	0.955728	1
NLRC5	1.00273	1		GADD45B	0.862349	1
NFKB1	0.232443	1		SERPINB8	0.482502	1
GBP6	4.01102	1		SOD2	0.944364	1
METTL7B	0.537563	1		KLF2	0.205141	1
CSF2RB	0.290937	1		CD69	2.03127	1
ZBP1	0.777969	1		NR4A1	1.00522	1
RIPK1	0.914348	1		NFKB1	0.232443	1
SLAMF7	0.494364	1		REL	0.224104	1
BPGM	0.742832	1		TNIP1	0.628287	1
IRF9	0.48363	1		NFKBIE	0.184112	1
SERPING1	0.442228	1		PER1	0.738691	1
PSMB10	0.684484	1		LDLR	0.6233	1
DHX58	0.806603	1		TRIB1	0.148987	1
CMTR1	0.452106	1		ZC3H12A	1.20062	1
PDE4B	0.79603	1		RELA	0.51119	1
TNFAIP6	0.106102	1		BMP2	1.47508	1
ZNFX1	0.38222	1		NFAT5	0.544042	1
IL7	1.55117	1		IER5	0.935365	1
CD38	0.618196	1		IFNGR2	0.37311	1
ICAM1	0.14061	1		NFE2L2	0.455332	1
NUP93	0.208042	1		PDE4B	0.79603	1
TXNIP	0.281056	1		TNFAIP6	0.106102	1
EIF2AK2	0.58474	1		ICAM1	0.14061	1
STAT4	0.914819	1		PTGER4	1.27625	1
TRAFD1	0.751133	1		TRAF1	0.569544	1
BTG1	0.177227	1		MAFF	0.670711	1
HLA-DMA	0.225095	1		SERPINB2	0.59917	1
VCAM1	0.158774	1		KDM6B	0.349856	1
CXCL10	0.891976	1		PTX3	0.355344	1
NOD1	0.247312	1		BCL3	0.249113	1
BATF2	0.938635	1		PHLDA1	1.01603	1
IL2RB	1.73629	1		BTG1	0.177227	1
PTGS2	0.668261	1		CXCL10	0.891976	1
CDKN1A	0.353588	1		ABCA1	0.151177	1
CXCL11	0.363751	1		IER2	0.433462	1
IFI35	0.201125	1		GFPT2	0.227441	1
DDX60	0.819242	1		PTGS2	0.668261	1
NMI	0.16847	1		CDKN1A	0.353588	1
RIPK2	0.301577	1		YRDC	0.233272	1
PIM1	0.377166	1		NR4A3	0.703508	1
CASP1	0.685699	1		CXCL11	0.363751	1
HIF1A	0.509388	1		FOSB	0.241022	1
SELP	1.62215	1		CCL4	0.285562	1
ISG20	0.651052	1		SQSTM1	0.136387	1
RNF213	0.340356	1		BCL6	0.514835	1
XCL1	1.83094	1		IL18	0.842461	1
P2RY14	1.2726	1		RIPK2	0.301577	1
LYSMD2	0.730554	1		GPR183	0.697331	1
TOR1B	0.268007	1		HES1	0.213007	1
PSMB8	0.257177	1		B4GALT5	0.17788	1
HLA-DRB1	0.573077	1		FOSL1	0.384909	1
IFNAR2	0.320016	1		SGK1	1.06224	1
CD40	0.143334	1		RCAN1	0.225725	1
PARP14	0.286888	1		ICOSLG	0.143956	1
TRIM26	0.348793	1		GADD45A	0.308044	1
CCL7	0.78907	1		EDN1	0.979769	1
MVP	0.260857	1		CXCL6	3.12255	1
SECTM1	0.360422	1		TLR2	0.165308	1
TRIM25	0.307239	1		LITAF	0.372502	1
RNF31	0.829405	1		RHOB	0.339942	1
SSPN	0.108957	1		IL12B	2.01208	1
MX2	0.797434	1		ATF3	0.413612	1
OGFR	0.272951	1		EGR2	0.411098	1
HLA-G	0.119228	1		IRS2	0.456292	1
IRF2	0.297867	1		IL1A	0.880655	1
WARS	0.412167	1		BIRC3	0.633332	1
HLA-DQA1	0.607266	1		JUN	0.351554	1
NCOA3	0.250926	1		CD44	0.356251	1
KLRK1	2.49599	1		SLC16A6	1.50644	1
				IL23A	1.51461	1
				KYNU	1.22256	1
				CSF2	2.49599	1
				CCN1	2.49599	1

### Sheet: Pt ID 38
HALLMARK_INTERFERON_GAMMA_RESPONSE				HALLMARK_TNFA_SIGNALING_VIA_NFKB
gene	avg_log2FC	p_val_adj		gene	avg_log2FC	p_val_adj
B2M	1.5095	3.35180823834187e-32		CXCL2	4.673	1.22227886871197e-30
PSMB10	3.90148	2.44834150123798e-24		CXCL3	3.89288	1.70670818277196e-20
CD74	1.69851	3.99829361877683e-22		NFKBIA	2.11268	5.02872215443121e-19
LAP3	2.80211	6.89911646515381e-22		CEBPD	2.11598	6.41429322907935e-18
IFITM3	1.00186	1.06757706980502e-17		FOSB	3.05917	1.77618719799472e-17
HLA-B	1.91422	4.93227129517459e-15		CXCL1	3.34196	3.57130140089961e-17
PSMB9	1.917	5.82264579221799e-14		ZFP36	2.03146	5.41729836602156e-15
HLA-DQA1	2.86801	1.93916692809035e-12		TNFAIP3	3.99339	1.09640856575835e-14
IFIT3	3.20538	5.56597982329259e-11		TNF	4.55899	1.76979088427275e-14
HLA-DRB1	1.85081	3.95598026670096e-10		DUSP5	3.55475	2.42451949394473e-13
PSME2	0.90643	1.56969616520667e-09		ATF3	2.44488	4.10985537646335e-13
WARS	2.60969	1.96076842395526e-08		JUNB	1.70669	7.09577664542544e-13
ISG15	0.968557	2.02542689785562e-08		TRIB1	2.46833	1.01165240110741e-12
IFI27	0.586706	3.45915875012659e-08		MCL1	1.69873	3.21959414997401e-12
IFI35	1.71401	7.71973196074448e-08		CCL20	4.15393	1.17183906164285e-11
PSMB8	1.81271	1.74983286278917e-07		GADD45A	2.88315	3.15475919520637e-11
TAP1	2.60503	9.06170018121585e-07		PPP1R15A	1.74943	5.6006106855347e-11
HLA-A	1.35698	1.10876231060539e-05		IER3	2.20375	1.08655296768794e-10
UBE2L6	1.3274	0.000137187		ZC3H12A	2.70751	2.25360655021057e-10
MX1	1.45293	0.000190616		DUSP1	1.83794	3.6141609922843e-10
HLA-DMA	1.69754	0.000507863		KLF6	1.97605	5.03774695767541e-10
EPSTI1	2.24689	0.000876881		BHLHE40	2.7376	3.96119720700222e-09
XAF1	1.82112	0.00602726		FOS	1.6359	5.1532504894466e-09
STAT1	1.93075	0.00789262		KLF4	1.90003	6.38759317002272e-09
CXCL10	2.96765	0.0117044		RHOB	1.75056	2.13536050279811e-07
CXCL11	3.87907	0.0268077		IL6	3.3697	2.83656083574217e-07
IFI30	3.58877	0.049409		PNRC1	1.59671	3.77272817598504e-07
GBP4	1.03755	0.0734432		JUN	1.36273	4.4813617552655e-07
IDO1	2.3449	0.101643		MAFF	1.60129	7.53215430013893e-07
IFI44L	1.3728	0.121528		NR4A1	1.60056	1.52671917366233e-06
BANK1	1.46458	0.153393		AREG	2.35608	1.07608002931062e-05
TNFSF10	1.79242	0.222659		IER5	2.8606	1.6637411024397e-05
CASP1	1.753	0.242863		CD69	2.611	1.7789419298719e-05
NMI	1.14709	0.965221		BTG2	1.49923	2.32106076229978e-05
PSME1	0.637587	1		PHLDA2	1.33652	2.33464463321027e-05
CD38	1.89479	1		FOSL2	1.50858	2.91595190226375e-05
PSMA3	0.887196	1		SDC4	1.48532	5.41597485280186e-05
BST2	1.01956	1		EGR1	1.2458	7.2832244333531e-05
SERPING1	1.05783	1		KDM6B	1.46902	7.55735153621308e-05
DHX58	2.36295	1		KLF10	2.00296	0.000167251
STAT3	1.64008	1		CD83	2.46519	0.000269254
IFIT1	1.45151	1		PLK2	0.788441	0.000423113
DDX60	1.71516	1		BTG1	0.958882	0.000656457
CIITA	0.999673	1		PLAUR	2.63639	0.00113204
DDX58	2.46488	1		EFNA1	1.43022	0.00164238
APOL6	1.35375	1		G0S2	2.54544	0.0031367
IL7	3.48441	1		NAMPT	1.07431	0.00423318
CFH	2.92956	1		IER2	0.526567	0.00927722
ISG20	1.11462	1		CDKN1A	1.08145	0.011678
HERC6	1.34653	1		CD44	1.79686	0.0135543
CMPK2	1.94918	1		GADD45B	0.838185	0.019131
OAS2	1.58554	1		SPSB1	1.35252	0.0255625
IFIT2	1.6941	1		TNFAIP2	1.08669	0.0271072
IFIH1	1.0461	1		SOD2	0.93139	0.0290618
SAMHD1	1.13751	1		NFE2L2	0.690115	0.0413589
NLRC5	1.1068	1		LDLR	2.33003	0.0492765
IL18BP	1.59956	1		CCNL1	0.768088	0.0504498
RTP4	1.80407	1		PLAU	1.55659	0.0522833
C1S	1.35187	1		PFKFB3	1.40558	0.056062
PSMB2	0.584265	1		B4GALT1	1.14105	0.0596718
TXNIP	1.309	1		MAP3K8	2.11543	0.0654261
TRIM21	2.24987	1		EDN1	1.94554	0.108454
C1R	1.71389	1		NFIL3	2.30495	0.109624
CASP7	1.73017	1		PTX3	1.17124	0.119314
BATF2	2.81114	1		CEBPB	0.68484	0.160805
SSPN	1.19799	1		SGK1	0.359508	0.18222
IFI44	1.03386	1		NR4A2	1.98563	0.192197
CXCL9	2.69223	1		TGIF1	0.995845	0.220187
TDRD7	0.808929	1		MXD1	3.12536	0.275088
LY6E	0.406282	1		GPR183	2.69784	0.292388
GZMA	1.1979	1		VEGFA	1.3327	0.295736
USP18	2.0821	1		SAT1	0.702016	0.32825
GBP6	2.00997	1		IFNGR2	0.609593	0.338534
PNPT1	0.67611	1		IL1B	3.46852	0.466912
ZBP1	1.54703	1		IRS2	0.917615	0.590468
TRIM14	0.875766	1		SMAD3	0.279309	0.967648
TRIM26	1.28569	1		NFKB1	1.3994	1
OGFR	1.10723	1		HES1	0.750733	1
SAMD9L	0.861437	1		EGR2	1.87609	1
PLSCR1	0.628231	1		BCL3	1.34433	1
SLC25A28	0.70186	1		LAMB3	0.456964	1
AUTS2	0.224305	1		PMEPA1	1.23458	1
JAK2	2.12717	1		PHLDA1	1.99163	1
GPR18	2.58462	1		NFKBIE	0.678673	1
TRIM25	0.784275	1		SOCS3	0.550164	1
TOR1B	1.08486	1		LIF	2.42131	1
FGL2	1.72026	1		ICAM1	1.51982	1
CCL5	1.08943	1		MARCKS	0.861449	1
CASP8	1.75515	1		DUSP2	0.946796	1
IRF1	0.778278	1		SERPINE1	3.56236	1
IL15	0.954519	1		OLR1	2.54125	1
RSAD2	0.498079	1		ZBTB10	0.591771	1
EIF2AK2	0.814764	1		EGR3	1.52288	1
METTL7B	1.19794	1		TUBB2A	1.00694	1
MX2	1.75216	1		SIK1	2.95218	1
CD274	0.949086	1		HBEGF	0.177489	1
HELZ2	0.475464	1		TIPARP	0.423146	1
ST8SIA4	0.489012	1		KLF2	1.91787	1
IL4R	0.682238	1		SPHK1	0.666674	1
PARP12	0.541628	1		GEM	0.962771	1
NUP93	0.820791	1		IL1A	2.35223	1
CASP4	0.671465	1		SNN	1.22181	1
PARP14	1.1022	1		B4GALT5	0.943853	1
OASL	1.47841	1		PER1	0.446388	1
PDE4B	0.174475	1		LITAF	0.467789	1
SELP	0.534108	1		MAP2K3	0.375161	1
MVP	0.709471	1		ICOSLG	0.979224	1
TRAFD1	0.274557	1		IL23A	1.52065	1
PFKP	0.155752	1		FOSL1	0.843037	1
RNF213	0.671322	1		BCL2A1	0.667591	1
RBCK1	0.323448	1		TNFAIP6	1.01572	1
PML	0.54654	1		CLCF1	1.07847	1
IRF2	0.42214	1		REL	1.36911	1
ARID5B	0.315579	1		CXCL6	3.67147	1
TAPBP	0.692541	1		CCND1	0.846305	1
IRF9	0.922289	1		PDLIM5	0.391602	1
IRF8	0.523522	1		PTGER4	1.6382	1
PTPN1	0.626569	1		CSF1	1.59663	1
STAT2	1.18055	1		CCL4	0.164486	1
LYSMD2	0.579497	1		BCL6	1.62297	1
PNP	0.271567	1		NR4A3	0.877223	1
RIPK1	0.227093	1		RIPK2	0.312326	1
LGALS3BP	0.809576	1		ID2	0.651063	1
GCH1	0.464318	1		BIRC3	0.544115	1
PTPN2	0.5341	1		TANK	0.493231	1
FAS	0.710193	1		ETS2	0.544661	1
MTHFD2	0.671989	1		NINJ1	0.395066	1
MYD88	0.236263	1		SLC2A3	1.90187	1
ITGB7	1.27079	1		CFLAR	0.366698	1
IRF5	0.169557	1		FJX1	0.736588	1
IL10RA	2.59395	1		TNIP2	0.34767	1
CD40	0.571883	1		IL6ST	0.508257	1
SECTM1	0.659149	1		NFKB2	0.4595	1
IRF7	0.217209	1		JAG1	1.11651	1
ZNFX1	0.315418	1		CCRL2	1.36511	1
FPR1	0.177739	1		BMP2	1.58088	1
SPPL2A	0.442187	1		TNFSF9	1.8837	1
SP110	0.320307	1		IL7R	1.97971	1
HLA-G	0.179484	1		TRIP10	0.447276	1
CMKLR1	0.179484	1		GFPT2	1.35681	1
				EIF1	0.182296	1
				TNFRSF9	0.220676	1
				MYC	0.833513	1
				SERPINB2	0.917527	1
				IL15RA	0.262303	1
				INHBA	2.25473	1
				PTGS2	1.86212	1
				FUT4	0.170342	1
				EHD1	0.562244	1
				RELA	0.306129	1
				ACKR3	1.31779	1
				SLC16A6	0.75977	1
				CSF2	0.319977	1
				IL12B	0.104533	1
				SLC2A6	0.239151	1
				KYNU	0.520074	1
				RCAN1	0.502306	1
				KLF9	0.577214	1
				DNAJB4	0.244877	1
				RNF19B	0.762015	1

### Sheet: Pt ID 92
HALLMARK_INTERFERON_GAMMA_RESPONSE				HALLMARK_TNFA_SIGNALING_VIA_NFKB
gene	avg_log2FC	p_val_adj		gene	avg_log2FC	p_val_adj
TNFAIP2	3.95217	1.03862945709634e-15		BTG2	2.39798	1.25092700356695e-21
PARP14	2.53509	4.29801073529733e-12		FOS	1.96181	1.18929758024127e-19
MX1	2.00553	1.64917246855241e-09		NR4A1	2.58751	3.05433906284593e-16
AUTS2	3.53266	1.69848083718579e-09		TNFAIP2	3.95217	1.03862945709634e-15
CD74	2.11603	3.70973777709481e-09		ABCA1	2.24304	1.32078051561764e-11
RNF213	2.21856	1.1543563387295e-08		ATF3	1.77568	1.93854204645836e-11
IFITM2	1.90116	3.70109132314405e-08		NFAT5	2.94281	1.00965366774481e-10
LATS2	2.63264	1.10392066521047e-07		FOSB	2.27088	1.21139347630178e-10
XAF1	2.87476	7.23173591705255e-07		KLF6	1.40403	3.04132797742135e-09
STAT1	2.16136	4.51475912882003e-06		ZFP36	1.69999	2.35586672930054e-08
TXNIP	2.01673	5.21883150942848e-06		B4GALT5	3.31188	2.36458222769722e-08
RSAD2	2.92625	7.30161943661841e-06		EGR2	3.97555	1.69191407056721e-07
MX2	2.11778	8.46287867858436e-06		TNC	3.0477	2.52047174156778e-06
ADAR	1.64836	1.10396771527462e-05		FOSL2	1.74011	7.64480613856132e-06
HLA-B	1.21985	5.37894725080334e-05		MXD1	2.58955	1.67239219102824e-05
HELZ2	2.35513	0.000144972		EGR1	1.14739	6.1103866817158e-05
EIF2AK2	1.61644	0.000203315		HES1	1.70798	8.15293427253174e-05
TNFAIP3	2.70842	0.000369192		TRIP10	2.58321	0.000158304
IFI27	0.925588	0.000467235		KLF10	1.79491	0.000162456
SOCS3	1.82776	0.000545162		PPP1R15A	1.54865	0.00017335
PML	2.27352	0.00586485		TNFAIP3	2.70842	0.000369192
NLRC5	2.54557	0.0153857		BCL6	1.88777	0.000417938
ZNFX1	1.73696	0.0167174		SOCS3	1.82776	0.000545162
HIF1A	1.36919	0.0173234		CCNL1	1.80297	0.000702481
CMTR1	2.59902	0.0218221		TSC22D1	0.953118	0.00180511
PDE4B	3.90919	0.0341853		KLF4	2.1983	0.0024738
IFI44L	2.81298	0.0448352		IRS2	1.94357	0.00273152
IRF1	1.69109	0.0468642		PLPP3	2.75653	0.00299928
CCL2	4.90632	0.172315		PER1	1.55658	0.00348959
FGL2	3.8911	0.187696		ID2	2.6699	0.00376752
HERC6	2.45792	0.284531		SIK1	2.82031	0.00419405
PIM1	1.25167	0.322189		BIRC2	1.61905	0.00484886
ICAM1	1.0397	0.429373		LIF	1.34711	0.0106442
CIITA	5.10338	0.620261		CFLAR	1.42239	0.015791
SOD2	2.03895	0.66392		MCL1	0.879475	0.0171782
SAMD9L	2.08397	1		PDE4B	3.90919	0.0341853
RAPGEF6	2.83121	1		DNAJB4	1.53123	0.0423547
PTPN1	1.25587	1		IRF1	1.69109	0.0468642
NAMPT	1.28903	1		TRIB1	1.78937	0.0701338
IFIT3	1.16483	1		IL6ST	1.47535	0.0723316
SAMHD1	1.71744	1		CCL2	4.90632	0.172315
CFH	1.50047	1		MAFF	1.16658	0.289564
IL18BP	2.13056	1		ICAM1	1.0397	0.429373
OAS3	0.860367	1		SOD2	2.03895	0.66392
MYD88	1.91819	1		NFE2L2	1.08686	0.919401
DDX58	1.46629	1		NAMPT	1.28903	1
IFI44	0.904965	1		REL	1.13219	1
ARID5B	1.03325	1		NR4A2	1.80438	1
APOL6	1.98924	1		SLC2A3	5.33361	1
IFITM3	0.750498	1		MAP2K3	1.44355	1
EPSTI1	1.30364	1		SERPINB2	3.48752	1
DDX60	1.81011	1		ZBTB10	1.1507	1
USP18	1.51807	1		DDX58	1.46629	1
IFIT2	1.21928	1		FOSL1	1.44831	1
CASP7	1.07265	1		STAT5A	1.85791	1
OAS2	1.86062	1		DUSP4	2.01722	1
STAT3	0.407887	1		NFIL3	1.08855	1
STAT2	0.869788	1		IFIT2	1.21928	1
NCOA3	1.04011	1		GPR183	3.94349	1
TRIM26	0.876685	1		SMAD3	0.686765	1
TRIM25	0.887794	1		JUN	0.932386	1
CXCL9	6.93433	1		CSF1	4.19656	1
TAP1	1.04815	1		OLR1	4.51983	1
IL6	1.39297	1		TAP1	1.04815	1
SLC25A28	1.05424	1		IL6	1.39297	1
PTPN2	1.1003	1		PDLIM5	1.31852	1
PELI1	0.671269	1		EFNA1	0.727131	1
OGFR	1.56969	1		SGK1	1.53374	1
NOD1	2.32283	1		LITAF	1.34256	1
PLSCR1	0.594283	1		NR4A3	1.48539	1
GBP4	3.27029	1		ETS2	1.17605	1
TOR1B	1.07231	1		MAP3K8	1.08117	1
SECTM1	2.75265	1		DUSP5	1.05466	1
FPR1	2.47982	1		RHOB	0.853301	1
RIPK1	1.33677	1		SLC2A6	1.68443	1
IRF9	0.82964	1		CCL4	0.160411	1
IFIH1	1.1965	1		RNF19B	1.7921	1
PARP12	1.75716	1		EDN1	0.355497	1
TRAFD1	0.538858	1		JAG1	1.54719	1
FAS	0.751236	1		IER2	0.614506	1
NFKB1	0.462495	1		IFIH1	1.1965	1
HLA-A	0.205878	1		NFKB1	0.462495	1
PSMB9	1.34441	1		BCL3	0.929984	1
TRIM14	0.795744	1		EGR3	1.07408	1
IRF2	0.830487	1		GADD45B	0.867886	1
JAK2	2.37416	1		TIPARP	0.96702	1
STAT4	3.5929	1		PLEK	2.71488	1
CD86	3.04748	1		DRAM1	1.62865	1
RNF31	3.17979	1		CLCF1	0.540091	1
NMI	0.695123	1		BCL2A1	3.32355	1
BATF2	3.61619	1		RELA	0.782435	1
IL4R	0.778664	1		CD83	0.323459	1
CFB	1.29645	1		KLF9	1.33481	1
PLA2G4A	2.75234	1		B4GALT1	0.584872	1
ZBP1	0.216638	1		LAMB3	0.705354	1
IFIT1	0.669438	1		KLF2	0.41925	1
NUP93	0.136091	1		CDKN1A	0.860014	1
C1S	0.139529	1		TANK	0.5652	1
TDRD7	2.07167	1		CD44	1.33797	1
LAP3	0.353233	1		BHLHE40	0.238622	1
SERPING1	0.669311	1		SQSTM1	0.432188	1
MT2A	1.39258	1		PTGS2	1.8977	1
CDKN1A	0.860014	1		PNRC1	0.532989	1
CASP8	0.428246	1		TNFRSF9	3.19017	1
CMPK2	0.966317	1		KYNU	1.60866	1
TNFSF10	0.116614	1		GFPT2	2.39481	1
TRIM21	1.6156	1		IL15RA	1.54518	1
PTGS2	1.8977	1		PTGER4	1.43893	1
SLAMF7	2.9508	1		RCAN1	1.14919	1
MARCH1	1.93618	1		NFKB2	0.212496	1
LCP2	1.52844	1		SERPINE1	3.63915	1
IL7	2.28709	1		KDM6B	0.252955	1
IL10RA	1.7583	1		IL1B	1.17234	1
IL15RA	1.54518	1		TNFAIP8	2.93296	1
IL2RB	3.72903	1		PLK2	0.246848	1
SPPL2A	0.331975	1		LDLR	0.203845	1
C1R	0.774748	1		TNIP1	0.610256	1
MVP	0.274014	1		PMEPA1	0.156698	1
TAPBP	0.170589	1		IL18	0.76353	1
IRF5	1.43568	1		ZC3H12A	0.254219	1
PNPT1	0.411795	1		SLC16A6	1.81336	1
PSMB10	0.437375	1		TLR2	1.37	1
LYSMD2	0.102298	1		DUSP1	0.199753	1
BANK1	0.148532	1		TGIF1	0.265087	1
IFI30	2.45287	1		PFKFB3	0.937253	1
IRF4	1.74827	1		IL1A	0.645923	1
WARS	0.640801	1		VEGFA	0.594951	1
IDO1	2.03549	1		PTPRE	0.864397	1
CXCL11	4.57348	1		EHD1	0.14461	1
SP110	0.232613	1		F3	1.10105	1
DHX58	0.15507	1		CXCL11	4.57348	1
CXCL10	1.48671	1		SPSB1	0.102565	1
HLA-DQA1	0.115906	1		MYC	0.21165	1
CASP4	0.231997	1		ATP2B1	0.205086	1
GBP6	1.25987	1		RELB	0.343073	1
XCL1	1.25987	1		CXCL10	1.48671	1
SELP	1.25987	1		G0S2	1.01869	1
P2RY14	1.25987	1		FUT4	1.01691	1
HLA-G	1.25987	1		CCRL2	1.25987	1
KLRK1	1.25987	1		CD80	1.25987	1
GPR18	1.25987	1		CXCL6	1.25987	1
IRF8	1.25987	1		CSF2	1.25987	1
CCL7	1.25987	1		IL12B	1.25987	1
CSF2RB	1.25987	1		MSC	1.25987	1
				BMP2	1.25987	1
				CCN1	1.25987	1

### Sheet: Pt ID 96
HALLMARK_INTERFERON_GAMMA_RESPONSE				HALLMARK_TNFA_SIGNALING_VIA_NFKB
gene	avg_log2FC	p_val_adj		gene	avg_log2FC	p_val_adj
GBP6	7.89111	3.64646597407687e-26		BMP2	8.6091	1.96039732011979e-55
SELP	8.64543	3.64646597407687e-26		TNC	5.96793	0.00298119
CSF2RB	7.1127	1.56964064375303e-08		CCRL2	6.58007	0.00356705
IFI30	4.12016	2.92013930577378e-05		IL6	5.14032	0.0141133
IL6	5.14032	0.0141133		CD80	5.80982	0.0162571
IRF4	4.34128	0.877839		ID2	4.46832	1
IL2RB	4.3762	1		DRAM1	5.35324	1
IDO1	4.85007	1		SPHK1	4.39762	1
B2M	2.22536	1		TNFAIP6	5.1096	1
TNFAIP6	5.1096	1		TUBB2A	3.66382	1
CASP3	3.95568	1		TNFAIP8	4.65233	1
NLRC5	4.33031	1		TNFSF9	5.60182	1
OASL	4.33772	1		KLF2	4.99015	1
ZBP1	4.25616	1		IL15RA	4.27952	1
SECTM1	4.78626	1		CXCL3	3.32524	1
PSMA2	3.79985	1		PDE4B	3.71075	1
CD86	2.83786	1		SLC2A3	5.19529	1
VCAM1	3.05993	1		GEM	3.66269	1
IL15RA	4.27952	1		SERPINE1	3.4216	1
SOCS1	5.2138	1		PLEK	2.8877	1
CFH	3.69761	1		CDKN1A	3.71176	1
IFIT1	3.34632	1		IL7R	5.73152	1
IFIT3	3.71817	1		CXCL10	4.27353	1
PDE4B	3.71075	1		CXCL11	4.77414	1
ISG20	4.38523	1		IFIT2	3.72493	1
GBP4	3.91244	1		SERPINB8	2.49036	1
TXNIP	3.00976	1		CD69	3.87065	1
LCP2	3.73341	1		TRAF1	3.59542	1
CASP1	5.07082	1		BHLHE40	2.51177	1
CD274	4.33398	1		IFIH1	3.10387	1
PSMA3	2.4819	1		PHLDA1	4.83579	1
JAK2	3.99157	1		EIF1	0.680284	1
ISG15	2.87669	1		PFKFB3	1.84718	1
LYSMD2	6.2193	1		EGR2	3.04385	1
IL10RA	4.12746	1		RCAN1	3.39863	1
RTP4	3.73668	1		CCL20	3.3977	1
OAS2	3.12336	1		KLF4	3.98057	1
HLA-B	2.00062	1		PTGER4	4.07489	1
TNFSF10	3.23654	1		DUSP4	1.81124	1
CDKN1A	3.71176	1		EGR3	2.91008	1
PSMB8	1.88353	1		KYNU	2.45545	1
CXCL10	4.27353	1		PLK2	1.92889	1
ST3GAL5	2.8631	1		NR4A3	2.36391	1
NMI	2.35785	1		CSF1	2.11297	1
IRF8	3.23695	1		NFKB1	2.77245	1
CXCL11	4.77414	1		F2RL1	0.550142	1
IFIT2	3.72493	1		PMEPA1	1.79753	1
TDRD7	2.76798	1		GCH1	3.42954	1
CMPK2	3.75912	1		IER3	1.55617	1
CD69	3.87065	1		RIPK2	1.51566	1
XCL1	6.14405	1		MAP3K8	1.14116	1
BST2	1.34856	1		PANX1	0.48542	1
EIF4E3	2.27946	1		GADD45B	1.43328	1
DHX58	3.0052	1		CCL2	4.55345	1
OAS3	2.43327	1		FOSL1	2.73381	1
IFIH1	3.10387	1		IER2	0.613689	1
IRF7	3.59183	1		ABCA1	2.32898	1
FAS	2.78985	1		YRDC	2.10141	1
HLA-DMA	2.32677	1		SNN	1.31217	1
PNPT1	2.14933	1		CD44	0.690377	1
CMTR1	2.30913	1		NFIL3	0.181176	1
IFI35	2.41497	1		KLF9	1.85504	1
BPGM	1.75431	1		NFAT5	1.29335	1
VAMP5	4.50997	1		MARCKS	0.114763	1
IRF2	2.3868	1		AREG	5.75616	1
RAPGEF6	3.5959	1		NR4A1	2.58662	1
IFNAR2	2.09892	1		BCL3	0.167645	1
IFITM3	1.28944	1		ICOSLG	1.90524	1
ARL4A	3.16099	1		LDLR	0.449612	1
HLA-A	1.32035	1		EHD1	1.40789	1
PSME2	1.03059	1		TNFAIP3	2.56208	1
PSMB9	1.85553	1		PDLIM5	1.78385	1
UBE2L6	1.72911	1		SOCS3	0.203371	1
BATF2	3.51126	1		GPR183	1.26546	1
LY6E	0.574431	1		B4GALT5	0.367856	1
CXCL9	3.44099	1		DDX58	1.82228	1
EPSTI1	3.59363	1		PPP1R15A	0.384421	1
CD38	2.42874	1		TNIP2	2.75101	1
RSAD2	4.0621	1		PTPRE	2.1265	1
TRIM21	3.11766	1		IL1B	1.28022	1
PLSCR1	1.94115	1		BTG3	0.656093	1
IFITM2	2.88024	1		SERPINB2	1.01195	1
CASP7	2.13734	1		SLC2A6	2.23594	1
TRIM14	2.4692	1		IL23A	2.20031	1
PARP14	1.67761	1		F3	1.65183	1
NFKB1	2.77245	1		LIF	1.97602	1
ISOC1	1.60987	1		FOSB	1.26159	1
GCH1	3.42954	1		ACKR3	3.11071	1
MT2A	3.12629	1		OLR1	1.78149	1
RIPK2	1.51566	1		NFKB2	0.74728	1
LAP3	2.41001	1		PLPP3	1.14138	1
APOL6	3.46144	1		FJX1	0.285408	1
CCL2	4.55345	1		KDM6B	1.3529	1
USP18	2.82853	1		BIRC3	0.377087	1
IL15	2.95464	1		DUSP5	3.336	1
ZNFX1	2.65993	1		CXCL1	1.02276	1
PSMB2	0.979258	1		ZFP36	0.973482	1
UPP1	2.16151	1		RELB	0.641292	1
RBCK1	1.38961	1		LITAF	0.590517	1
METTL7B	1.20968	1		BCL2A1	3.37229	1
SLC25A28	2.2492	1		VEGFA	1.36529	1
IL18BP	2.5149	1		IRS2	1.53501	1
PIM1	1.01832	1		ETS2	1.46876	1
MX2	3.25286	1		FUT4	3.83661	1
HLA-DQA1	2.00036	1		PLAU	3.02504	1
SAMHD1	1.26561	1		IL6ST	2.06479	1
SPPL2A	1.27759	1		NFKBIA	0.231309	1
PARP12	1.87311	1		DNAJB4	0.211967	1
HELZ2	3.01241	1		CXCL2	0.212825	1
IL4R	2.36405	1		SIK1	3.95356	1
TNFAIP3	2.56208	1		STAT5A	0.746177	1
SOCS3	0.203371	1		MXD1	1.27272	1
AUTS2	0.284154	1		TNFRSF9	3.14381	1
MX1	2.35627	1		PTGS2	2.67955	1
BANK1	2.45101	1		TLR2	3.69234	1
SP110	1.10607	1		INHBA	3.36248	1
MVP	1.57038	1		SMAD3	1.90347	1
IFI27	0.834762	1		RHOB	2.31993	1
TRAFD1	2.70601	1		TNF	1.50791	1
DDX58	1.82228	1		DENND5A	1.69397	1
NUP93	2.10579	1		CCL5	0.243072	1
PTPN1	0.483896	1		MAFF	0.811401	1
ITGB7	1.67134	1		TSC22D1	0.71888	1
C1S	0.156016	1		CXCL6	4.8111	1
SAMD9L	2.55447	1		IL1A	6.02008	1
FGL2	0.893636	1		JUNB	0.91218	1
NOD1	3.53268	1		REL	0.83144	1
IFI44	2.51626	1		CFLAR	1.16579	1
OGFR	0.485588	1		JAG1	0.892146	1
MARCH1	2.61729	1		BTG1	2.64649	1
WARS	2.03168	1		SAT1	0.520524	1
NCOA3	0.692569	1		GFPT2	4.49421	1
STAT2	1.72017	1		PER1	2.98444	1
PNP	0.869512	1		TANK	0.716344	1
GZMA	1.4726	1		BTG2	0.941329	1
HIF1A	1.62227	1		RNF19B	1.81836	1
MYD88	2.5345	1		NINJ1	1.1409	1
VAMP8	0.403498	1		SLC16A6	6.95818	1
RNF31	3.75637	1		TAP1	1.019	1
PLA2G4A	3.20054	1		FOSL2	1.35217	1
XAF1	1.86532	1		MSC	6.9537	1
CASP4	1.30106	1		RELA	0.735022	1
ST8SIA4	3.13221	1		IRF1	1.73504	1
PELI1	0.887776	1		SPSB1	0.876183	1
TRIM25	0.974184	1		IL18	1.67847	1
NFKBIA	0.231309	1		NFKBIE	0.73724	1
PTGS2	2.67955	1		PHLDA2	0.617451	1
IRF5	4.86547	1		IFNGR2	2.52452	1
HERC6	0.903013	1		NAMPT	0.194534	1
FCGR1A	4.10042	1		HBEGF	0.459757	1
SLAMF7	3.51953	1		NR4A2	0.841525	1
FPR1	3.54181	1		SOD2	0.479893	1
IFI44L	2.20244	1		TGIF1	0.86369	1
C1R	0.987721	1		ZC3H12A	0.702164	1
CCL5	0.243072	1		BCL6	3.06346	1
STAT4	4.80545	1		CSF2	8.05961	1
HLA-G	5.00794	1		IL12B	8.05961	1
TOR1B	1.40637	1		CCN1	8.05961	1
IL7	5.84302	1
LATS2	1.62884	1
CMKLR1	4.39103	1
CIITA	0.343597	1
BTG1	2.64649	1
PTPN6	1.21884	1
RNF213	0.731241	1
CCL7	5.60222	1
TAP1	1.019	1
GPR18	7.13882	1
IRF1	1.73504	1
CD40	1.45873	1
STAT3	0.72179	1
IRF9	2.16173	1
PSMB10	0.59341	1
NAMPT	0.194534	1
STAT1	0.82656	1
DDX60	1.30697	1
RIPK1	1.32079	1
EIF2AK2	0.319436	1
SOD2	0.479893	1
P2RY14	8.05961	1
KLRK1	8.05961	1

### Sheet: Pt ID 109
HALLMARK_INTERFERON_GAMMA_RESPONSE				HALLMARK_TNFA_SIGNALING_VIA_NFKB
gene	avg_log2FC	p_val_adj		gene	avg_log2FC	p_val_adj
HLA-B	2.85954	0		KLF6	3.24242	0
CD74	2.27891	3.17386099291212e-276		CEBPD	1.59191	3.02809647195681e-169
IFIT3	2.94113	1.0328211452914e-251		JUN	1.27972	1.08785998086782e-163
HLA-DRB1	2.8272	7.49648283053571e-248		IFIT2	3.38426	4.01892802973348e-149
BST2	1.39379	5.09740310220915e-243		SAT1	1.82555	2.29822082229447e-147
ISG15	1.51797	4.15476677387749e-221		JUNB	0.993881	6.54236188167205e-138
HLA-A	2.13031	1.37377903240467e-181		TSC22D1	1.30488	1.25978064177644e-121
IFIT1	1.774	8.07809720434724e-175		CCNL1	1.58774	7.42892410952976e-109
B2M	1.01886	2.41853621348354e-158		PLPP3	2.99632	7.44607589115864e-107
IFI44L	2.35841	1.98618057946344e-155		GADD45A	1.5392	3.14778246056822e-105
HLA-DMA	3.27962	9.14556811164789e-154		SOCS3	2.06823	7.39781794983253e-103
IFIT2	3.38426	4.01892802973348e-149		DUSP1	1.52205	1.37023700068404e-102
HLA-DQA1	4.34837	2.25792041059055e-147		MCL1	1.19249	1.78051658785049e-87
MX1	1.54968	3.00022768322237e-121		IRF1	2.32669	1.26776104272079e-73
LGALS3BP	1.72927	3.97159837874117e-112		CCN1	1.36119	5.26932021568782e-73
XAF1	2.11438	4.21151305124029e-110		LDLR	2.41493	3.027821094974e-72
PARP14	2.01589	9.39460723807973e-109		CFLAR	1.77266	2.86071536098555e-71
IFITM3	0.705537	1.39578512557382e-105		TAP1	2.67283	2.3224272658884e-63
STAT3	2.48473	1.23128941443579e-104		TRIB1	1.51656	7.86297444775619e-59
SOCS3	2.06823	7.39781794983253e-103		BCL6	2.60154	9.24568917604643e-52
WARS	2.76878	8.90297760318973e-99		IER2	0.63416	6.04997297837265e-51
PSMB9	2.42009	1.4286822023755e-97		FOSB	0.975634	7.10793560459986e-50
RSAD2	2.93958	1.10555058405173e-84		EGR1	1.05308	4.25873722599186e-44
TAPBP	1.75368	2.87673555737426e-79		LITAF	1.17362	8.49464862375193e-33
IRF1	2.32669	1.26776104272079e-73		PLAU	1.88722	1.07690374107053e-32
HELZ2	2.59332	6.60377323734735e-73		BTG1	1.19333	6.65464182029343e-32
SAMD9L	3.09246	9.57520145995889e-67		NFAT5	1.53486	2.12901199111561e-31
TAP1	2.67283	2.3224272658884e-63		RHOB	1.24839	6.13183174734104e-31
HERC6	2.05885	2.05174815091791e-62		CEBPB	0.549027	6.6551361221979e-31
TNFSF10	2.61323	8.73593057932286e-62		ZFP36	0.714113	1.61219998947271e-28
SSPN	1.70721	1.67705320800144e-61		DDX58	1.6792	7.02924472425458e-27
CMPK2	2.97248	2.79870175037282e-61		G0S2	1.62808	2.83878606809598e-23
ADAR	1.1752	1.84492228728869e-59		BTG2	0.518897	4.6376578664068e-23
CFB	1.61354	4.09456114645709e-58		PNRC1	0.880119	3.3940442121916e-22
TXNIP	0.969484	4.24681793674251e-57		EFNA1	1.21044	4.53935437002752e-22
OASL	4.58663	1.90602937337585e-53		IFIH1	1.34007	4.90427706133531e-22
IRF9	1.29126	5.45388432127645e-52		PFKFB3	1.95521	1.39373811849982e-20
OAS2	2.64641	1.58730863976082e-49		B4GALT1	1.26777	1.77352885725396e-20
IFI44	1.49555	1.01824256053072e-47		TNC	6.80995	9.30227212711606e-20
SERPING1	1.03093	4.10469403164034e-43		NFE2L2	0.559685	2.49997696116533e-17
PSME2	1.01987	5.55278551019492e-36		CLCF1	1.53664	8.90212888559706e-17
OAS3	2.11862	9.62379699613789e-36		EGR2	1.26214	2.8005154133571e-16
PLSCR1	0.986809	1.89347911246225e-34		NAMPT	0.832562	1.14405760472367e-15
UBE2L6	1.25906	6.23173369487252e-34		GADD45B	0.733927	1.25248899880311e-15
IDO1	3.18531	1.79106053485778e-33		MAFF	0.792172	2.62222238881212e-14
BTG1	1.19333	6.65464182029343e-32		KDM6B	1.44226	7.51490591125089e-14
IFI30	1.16733	7.45449204658344e-31		KLF9	1.57673	1.99508887585427e-12
STAT2	1.27675	7.66436407926958e-31		PER1	1.67907	1.06891783709036e-10
DDX60	1.56595	5.05722013184048e-30		NR4A1	0.672935	5.18880703169674e-10
ZNFX1	1.46365	1.76866174609442e-29		IFNGR2	0.806233	5.34695802935612e-09
IFI35	1.36993	1.92486595667377e-29		RCAN1	1.21376	3.18563362819844e-07
ZBP1	3.83183	1.0275063348087e-28		PPP1R15A	0.442763	6.30731412931036e-07
AUTS2	1.98868	8.17417581852709e-28		CXCL10	5.7934	9.64755497832773e-07
DDX58	1.6792	7.02924472425458e-27		SMAD3	1.36289	7.20821345729145e-06
RNF213	1.42675	2.88142204505818e-25		REL	0.832073	4.50474023807573e-05
RTP4	2.26086	3.41846669889178e-24		TNF	2.20631	0.000508959
ISG20	1.28515	5.00799797404813e-24		KLF2	1.09949	0.000974059
SP110	1.41631	1.33131873803799e-23		ICAM1	0.870841	0.00215272
PSMB8	0.910849	1.96498044606343e-23		SLC16A6	3.17066	0.003601
EIF2AK2	0.749922	1.95332998989568e-22		FOSL2	0.238767	0.00500857
IFIH1	1.34007	4.90427706133531e-22		NFKB2	1.25859	0.00670555
CIITA	2.04358	5.97113864728832e-22		ATP2B1	1.01528	0.00686148
ARID5B	0.765744	1.7226528879153e-21		STAT5A	1.93919	0.00857789
RBCK1	1.10069	3.88315422996342e-21		DENND5A	0.970169	0.015087
GBP4	3.11262	1.98532793177181e-20		IL15RA	1.19113	0.0179771
FAS	3.62676	2.21492984789142e-20		CD44	0.367172	0.0317857
MT2A	1.05833	1.83398380148119e-19		CD83	1.12853	0.0577555
SLC25A28	1.82038	4.59104849082829e-19		TNFAIP2	0.834358	0.0612636
STAT1	0.622016	2.78934445863948e-18		MAP2K3	0.954076	0.165837
PARP12	1.52341	4.96598958867095e-18		DUSP2	0.429889	0.542833
APOL6	0.92664	2.33070273575567e-16		TNFAIP6	2.43518	0.567487
OGFR	1.69806	8.08653996356248e-16		FJX1	0.267021	0.601087
NAMPT	0.832562	1.14405760472367e-15		CXCL11	3.40274	1
BATF2	3.22765	2.25345111942674e-15		TNFAIP3	0.21014	1
CD40	1.57868	7.87783940671298e-15		LIF	0.293733	1
IL18BP	2.31606	5.19354125662231e-14		ABCA1	1.06838	1
SOCS1	1.04499	3.56138977909641e-12		NFIL3	1.11428	1
CASP7	1.27196	9.51857113754025e-09		IL6	1.67928	1
NMI	0.950185	1.98177934703789e-08		IL6ST	0.691492	1
CD274	2.0587	1.74899945251995e-07		TNFSF9	3.37701	1
TRIM14	1.66283	2.46275359911439e-07		CD69	0.618188	1
IFI27	0.193194	6.59892161916969e-07		GCH1	0.259305	1
IL4R	1.98036	7.82075884266249e-07		CCL4	2.21476	1
CXCL10	5.7934	9.64755497832773e-07		TLR2	3.23806	1
ITGB7	2.10795	6.93783078661348e-06		BIRC3	0.763636	1
SAMHD1	0.783049	3.11785118563187e-05		GFPT2	1.63202	1
NLRC5	1.7151	0.000196903		TNFRSF9	4.1793	1
PML	0.89121	0.00136593		PHLDA2	0.428597	1
ICAM1	0.870841	0.00215272		SLC2A6	2.66481	1
DHX58	2.80144	0.00360611		DRAM1	0.794314	1
HLA-G	0.944183	0.00367994		ICOSLG	0.214307	1
TRIM26	0.858762	0.00809046		SIK1	3.31574	1
IL15RA	1.19113	0.0179771		CDKN1A	0.273462	1
C1R	1.00181	0.0182122		CCL2	0.359638	1
ST3GAL5	0.244645	0.0385628		NR4A3	0.534187	1
TNFAIP2	0.834358	0.0612636		TRAF1	1.30587	1
EPSTI1	0.638138	0.0755961		TRIP10	0.298252	1
CMTR1	1.329	0.224468		BIRC2	0.244401	1
TNFAIP6	2.43518	0.567487		BMP2	2.4617	1
RNF31	1.20496	1		SOD2	0.570152	1
CASP4	0.680594	1		SGK1	0.119706	1
CD38	0.93985	1		F2RL1	0.339156	1
IL15	0.156463	1		CCL5	0.694113	1
CXCL11	3.40274	1		SNN	0.185709	1
PTPN1	0.849493	1		TNIP1	0.342034	1
TNFAIP3	0.21014	1		NINJ1	0.534447	1
CMKLR1	1.65512	1		NR4A2	0.138915	1
CASP1	1.46756	1		CD80	3.13668	1
IL6	1.67928	1		DUSP5	0.394888	1
CD69	0.618188	1		RELA	0.455766	1
TDRD7	0.145525	1		LAMB3	0.749957	1
PNPT1	0.742635	1		EGR3	0.286769	1
GCH1	0.259305	1		RNF19B	0.573415	1
TRAFD1	0.817784	1		TNIP2	0.373931	1
PTPN6	0.376382	1		TIPARP	0.171573	1
IRF5	2.59163	1		IER3	0.405305	1
BANK1	1.42613	1		F3	0.541655	1
MARCH1	0.555221	1		BCL3	0.389781	1
RAPGEF6	0.408375	1		PANX1	0.452876	1
CSF2RB	0.374652	1
PSMB10	0.465555	1
JAK2	0.841257	1
CASP8	0.456544	1
SPPL2A	0.260829	1
LYSMD2	0.216464	1
CDKN1A	0.273462	1
CCL2	0.359638	1
LAP3	0.203891	1
RIPK1	0.827946	1
PELI1	0.194788	1
IL7	2.63101	1
CCL7	3.60644	1
SOD2	0.570152	1
PIM1	0.449926	1
SECTM1	2.29594	1
CCL5	0.694113	1
TOR1B	1.09274	1
NOD1	1.2448	1
IL2RB	2.30732	1
MX2	0.505932	1
IRF2	0.337084	1
EIF4E3	0.592913	1
SELP	0.542762	1
TRIM25	0.996155	1
XCL1	1.42173	1
STAT4	0.844699	1
PTPN2	0.182759	1
FGL2	0.556988	1
GZMA	1.74931	1
TRIM21	0.487974	1

### Sheet: Pt ID 114
HALLMARK_INTERFERON_GAMMA_RESPONSE				HALLMARK_TNFA_SIGNALING_VIA_NFKB
gene	avg_log2FC	p_val_adj		gene	avg_log2FC	p_val_adj
MT2A	0.251292	1		ZFP36	2.25763	2.15276844268055e-35
IFI27	1.94656	1		FOS	1.36059	7.3995718696991e-31
IRF7	0.185811	1		NR4A1	1.89677	6.13589036480385e-26
NFKBIA	0.54505	1		JUNB	1.29853	9.95305220648845e-19
TAPBP	0.14767	1		DUSP1	1.64464	5.76572468386939e-18
SAMHD1	0.135302	1		JUN	0.840321	7.1633721103382e-16
PDE4B	4.9742	1		EGR1	0.911836	1.06645311507602e-14
OASL	2.9667	1		ATF3	0.793559	1.36088932035475e-08
USP18	4.59245	1		BTG2	1.27555	3.12666737717911e-05
CCL5	1.26696	1		IER2	0.735614	0.00895154
IL10RA	0.394077	1		DUSP2	1.32322	0.119526
EIF2AK2	0.130452	1		NR4A2	2.78993	0.743442
CASP7	3.51483	1		RHOB	1.44379	1
SLC25A28	0.115042	1		FOSB	0.392351	1
TXNIP	0.185523	1		SAT1	0.271859	1
MX1	0.159067	1		NFKBIA	0.54505	1
TRIM25	0.148843	1		SLC2A3	1.49202	1
BTG1	0.362137	1		CEBPB	0.48047	1
METTL7B	0.241691	1		PDE4B	4.9742	1
MVP	0.97896	1		CXCL1	3.4852	1
TNFAIP3	0.93769	1		IL7R	4.10327	1
SOCS3	0.357277	1		INHBA	4.92014	1
UPP1	0.105924	1		GPR183	5.22376	1
IFI30	0.747595	1		ID2	1.39826	1
PSMA3	0.372205	1		CCL5	1.26696	1
IFI35	1.35089	1		RELA	0.452762	1
NUP93	0.936227	1		TRIP10	0.176533	1
HLA-DMA	0.179768	1		SGK1	0.504589	1
NOD1	1.18901	1		TGIF1	1.0275	1
PSMB2	0.100026	1		NINJ1	0.113516	1
IFITM2	0.128313	1		KLF2	3.07266	1
MYD88	0.447621	1		BTG1	0.362137	1
PSME1	0.243144	1		LITAF	0.365639	1
CDKN1A	0.131382	1		FOSL1	0.508392	1
BST2	0.458396	1		KLF4	0.205449	1
TRIM21	2.32922	1		GADD45B	0.59081	1
CASP1	2.20899	1		ZBTB10	0.764072	1
TRAFD1	1.33094	1		IRS2	1.41458	1
ISOC1	0.870049	1		TNFAIP3	0.93769	1
IRF9	0.715773	1		SOCS3	0.357277	1
TRIM26	0.852885	1		PFKFB3	0.35193	1
PNP	0.341192	1		ETS2	0.596608	1
ST3GAL5	1.05433	1		SLC2A6	1.2698	1
PTPN6	1.24431	1		PNRC1	0.287814	1
PTPN1	0.888367	1		F2RL1	1.18231	1
ARL4A	0.183561	1		SDC4	0.590887	1
GBP6	1.05445	1		IL18	0.91217	1
FCGR1A	1.05445	1		BCL6	0.4747	1
SLAMF7	1.05445	1		DUSP5	0.350906	1
SELP	1.05445	1		PTGER4	1.01577	1
TNFAIP6	1.05445	1		KDM6B	0.547882	1
STAT4	1.05445	1		PLPP3	0.567521	1
CD86	1.05445	1		DNAJB4	0.431132	1
P2RY14	1.05445	1		BHLHE40	1.019	1
CD38	1.05445	1		CDKN1A	0.131382	1
CXCL9	1.05445	1		IL1B	0.570011	1
GZMA	1.05445	1		PMEPA1	0.652126	1
IRF4	1.05445	1		DENND5A	0.388389	1
IL6	1.05445	1		NFKBIE	0.783004	1
FGL2	1.05445	1		TSC22D1	0.206095	1
IRF5	1.05445	1		ZC3H12A	1.07172	1
IL7	1.05445	1		YRDC	1.20882	1
CD274	1.05445	1		BIRC2	0.66936	1
CD69	1.05445	1		BIRC3	0.286887	1
GPR18	1.05445	1		G0S2	0.103997	1
IRF8	1.05445	1		CCND1	0.267551	1
CCL7	1.05445	1		NFIL3	0.85143	1
FPR1	1.05445	1		PHLDA2	0.269539	1
IL2RB	1.05445	1		KLF10	0.750348	1
				PLAUR	1.42275	1
				GEM	1.90238	1
				MAP3K8	2.0748	1
				FOSL2	0.385726	1
				CXCL3	1.88846	1
				TNFAIP8	3.06919	1
				CCL4	0.160612	1
				NR4A3	0.41787	1
				IER3	0.600424	1
				MYC	0.428813	1
				IL1A	1.05445	1
				TNFAIP6	1.05445	1
				CCL20	1.05445	1
				ACKR3	1.05445	1
				CCRL2	1.05445	1
				CD80	1.05445	1
				CXCL6	1.05445	1
				CSF2	1.05445	1
				IL12B	1.05445	1
				TNF	1.05445	1
				IL6	1.05445	1
				MSC	1.05445	1
				TNC	1.05445	1
				PTPRE	1.05445	1
				CD69	1.05445	1
				OLR1	1.05445	1
				IL23A	1.05445	1
				BCL2A1	1.05445	1
				TNFSF9	1.05445	1
				LIF	1.05445	1
				SIK1	1.05445	1

### Sheet: Pt ID 139
HALLMARK_INTERFERON_GAMMA_RESPONSE				HALLMARK_TNFA_SIGNALING_VIA_NFKB
gene	avg_log2FC	p_val_adj		gene	avg_log2FC	p_val_adj
IFIT1	6.68378	1.2583638628279e-18		CXCL11	5.13688	3.24982863380886e-07
IFI44L	6.02267	1.11195574380562e-11		KLF6	1.13918	0.059891
CXCL11	5.13688	3.24982863380886e-07		TNFAIP2	3.48575	0.0984173
RNF213	2.92499	1.78059022178297e-06		JUN	1.30091	1
BST2	5.49422	1.70007934756586e-05		SAT1	1.33879	1
RSAD2	5.54103	0.000879008		JUNB	1.81858	1
SECTM1	5.81995	0.00715931		CXCL10	3.59889	1
CD38	6.74103	0.0294688		KLF4	2.49734	1
TNFAIP2	3.48575	0.0984173		EGR1	1.40511	1
OAS2	4.59745	0.323052		IFIT2	5.10635	1
IFI27	4.19937	0.827259		ATF3	0.838754	1
CXCL10	3.59889	1		DUSP5	2.75033	1
MX2	6.12548	1		EDN1	2.93521	1
OAS3	5.29241	1		FOSB	1.23591	1
IFI35	4.84996	1		CXCL3	4.44683	1
HLA-B	3.04128	1		CCN1	1.12204	1
VAMP8	1.84208	1		DUSP1	1.34711	1
MX1	5.19427	1		PNRC1	2.21253	1
TAPBP	0.665151	1		TRAF1	6.06525	1
IFIT2	5.10635	1		CCND1	1.22525	1
SAMD9L	4.0266	1		IL6	3.38068	1
IFI44	4.36493	1		SOD2	2.43605	1
IFITM2	1.08502	1		TSC22D1	2.06744	1
EPSTI1	3.89548	1		IRF1	2.07487	1
ISG15	4.83197	1		CXCL2	3.86886	1
IDO1	3.94543	1		NFAT5	2.50528	1
IL6	3.38068	1		IRS2	0.419539	1
SOD2	2.43605	1		TRIP10	0.994113	1
IFI30	4.19049	1		FOS	1.10936	1
IRF1	2.07487	1		NFKBIA	1.36999	1
HELZ2	4.27802	1		PPP1R15A	1.78438	1
PARP14	2.72115	1		IFNGR2	0.693815	1
NFKBIA	1.36999	1		LAMB3	3.40576	1
B2M	1.10477	1		BTG2	1.58102	1
HLA-A	2.49023	1		NR4A1	0.717633	1
ADAR	0.339583	1		IL18	0.846823	1
IL15	3.86735	1		GADD45B	1.9567	1
PSMA3	1.15857	1		TRIB1	0.109244	1
CASP4	2.48664	1		PHLDA2	1.19627	1
IFITM3	0.264123	1		RELA	0.385042	1
IFNAR2	1.11693	1		TNIP1	1.54657	1
TRIM26	0.431779	1		PTGER4	4.24809	1
RIPK2	1.00898	1		RIPK2	1.00898	1
SP110	3.81576	1		SGK1	0.196105	1
STAT1	2.51866	1		REL	2.24494	1
ARL4A	1.0168	1		GADD45A	0.878857	1
C1R	0.945609	1		MARCKS	0.228157	1
TXNIP	0.371335	1		CCL20	1.4515	1
OGFR	0.434588	1		SQSTM1	0.87068	1
LAP3	2.37535	1		SIK1	4.54313	1
IFIT3	3.90211	1		B4GALT1	0.281656	1
CASP3	1.42887	1		BCL6	0.495093	1
ZNFX1	2.36457	1		ZFP36	0.609377	1
RBCK1	0.488761	1		FOSL2	0.719411	1
BTG1	1.83535	1		BTG1	1.83535	1
NMI	1.09202	1		LITAF	0.824398	1
GBP4	4.59169	1		CDKN1A	2.26301	1
HLA-DRB1	0.914937	1		CEBPB	2.13311	1
CDKN1A	2.26301	1		BTG3	0.660396	1
OASL	4.41607	1		MCL1	0.285975	1
LGALS3BP	0.231712	1		RNF19B	2.66335	1
UBE2L6	0.991777	1		IFIH1	2.88905	1
PFKP	1.26668	1		PMEPA1	0.954786	1
WARS	3.83138	1		SDC4	2.384	1
CMTR1	0.849646	1		IL15RA	0.218394	1
IFIH1	2.88905	1		TNIP2	1.47752	1
IL15RA	0.218394	1		PFKFB3	0.892523	1
TNFSF10	2.74528	1		TAP1	1.82485	1
CFB	0.642175	1		DENND5A	1.2803	1
RTP4	0.115034	1		PLAU	1.04082	1
TOR1B	0.369045	1		GCH1	0.579012	1
PNPT1	1.41616	1		NAMPT	2.19508	1
ITGB7	0.483833	1		FUT4	0.606458	1
IL18BP	0.211146	1		IER2	0.925942	1
TAP1	1.82485	1		NR4A3	1.23578	1
GCH1	0.579012	1		PLPP3	0.483992	1
NAMPT	2.19508	1		BHLHE40	0.965797	1
FAS	0.944673	1		TNFAIP3	2.84685	1
USP18	0.288254	1		TNFSF9	0.6841	1
PLSCR1	2.63557	1		GEM	0.455744	1
TNFAIP3	2.84685	1		YRDC	1.90982	1
SOCS1	0.87284	1		MAFF	1.10809	1
PLA2G4A	0.763435	1		SLC16A6	0.688613	1
DHX58	0.786382	1		KLF9	1.73888	1
ARID5B	1.96977	1		ID2	1.36962	1
PELI1	1.50996	1		SNN	1.27538	1
CMPK2	3.71527	1		RHOB	1.51408	1
MYD88	1.36175	1		INHBA	0.188946	1
CASP1	0.646429	1		CCNL1	1.51343	1
SERPING1	1.20508	1		IL23A	1.31694	1
CD74	2.16099	1		SLC2A6	1.17376	1
HERC6	3.47797	1		FOSL1	3.41223	1
IL7	1.20156	1		ZC3H12A	3.07849	1
STAT3	1.03211	1		CCL4	0.620664	1
JAK2	3.70815	1		TLR2	3.08852	1
LATS2	1.96073	1		DUSP4	0.841425	1
PTGS2	0.592111	1		SPHK1	1.17227	1
IRF9	1.49283	1		PTGS2	0.592111	1
FGL2	1.28787	1		CXCL6	0.824104	1
MARCH1	1.31047	1		NR4A2	2.6176	1
IRF2	1.8123	1		EIF1	0.142253	1
ST8SIA4	1.34696	1		IL6ST	0.911185	1
PML	1.7648	1		KDM6B	1.95602	1
NOD1	3.00289	1		TIPARP	1.65093	1
MVP	2.55	1		SERPINB8	1.59103	1
TRIM14	2.9848	1		IL7R	0.462342	1
EIF2AK2	1.65724	1		BCL2A1	1.88972	1
CCL5	1.27657	1		CEBPD	1.0775	1
STAT2	2.58359	1		ACKR3	1.86036	1
BATF2	2.59077	1		IER3	0.622351	1
TNFAIP6	2.13188	1		CCL5	1.27657	1
ICAM1	1.67176	1		DNAJB4	2.50466	1
C1S	2.55933	1		ABCA1	2.48204	1
CFH	2.37444	1		GPR183	1.43914	1
GBP6	2.95792	1		TNFRSF9	2.21214	1
HLA-DQA1	1.83508	1		F3	1.72222	1
IRF7	3.10241	1		TNFAIP6	2.13188	1
IL10RA	3.19524	1		TUBB2A	2.04439	1
PSMB9	2.78319	1		CFLAR	1.07043	1
FCGR1A	3.67211	1		OLR1	2.39706	1
DDX60	3.24646	1		ICAM1	1.67176	1
LY6E	0.567577	1		NFKBIE	2.92504	1
STAT4	2.9839	1		AREG	0.913533	1
LCP2	2.57308	1		JAG1	2.69039	1
ZBP1	3.54113	1		ETS2	1.47609	1
SAMHD1	3.00793	1		KLF10	1.18657	1
HLA-G	3.29589	1		IL1A	3.39534	1
XAF1	2.82042	1		PLEK	2.33196	1
CXCL9	1.78413	1		SPSB1	2.10661	1
APOL6	2.57531	1		CD69	3.22149	1
CD274	3.96389	1		KYNU	3.45325	1
PARP12	2.03924	1		BIRC2	2.00369	1
IL2RB	3.01766	1		TNC	2.40793	1
GZMA	3.03279	1		VEGFA	1.25286	1
CD69	3.22149	1		B4GALT5	2.10021	1
RIPK1	1.87957	1		PLK2	1.85487	1
SLAMF7	3.9775	1		EGR2	2.11484	1
IRF8	3.71366	1		MSC	4.60061	1
FPR1	4.65618	1		BMP2	5.13087	1
KLRK1	4.64516	1		BIRC3	1.79679	1
CD86	4.05428	1		CCRL2	5.82683	1
GPR18	5.20676	1		CD80	7.05308	1
IRF4	3.39382	1		TGIF1	1.12873	1
CMKLR1	4.23031	1		NFKB1	1.04275	1
BANK1	4.52564	1		MAP3K8	1.71971	1
CASP8	1.75746	1		DUSP2	1.16629	1
XCL1	6.26952	1		HBEGF	1.45134	1
CSF2RB	5.56377	1		LDLR	1.53351	1
AUTS2	2.46796	1		HES1	1.66231	1
SELP	8.23335	1		DDX58	1.92379	1
P2RY14	5.31522	1		NFKB2	1.64654	1
CCL7	7.87462	1		DRAM1	2.24121	1
NFKB1	1.04275	1		CSF2	9.37748	1
DDX58	1.92379	1		IL12B	9.37748	1
