## Supplemental Table 7 for "Tumor Cells Enriched for Interferon and Inflammatory Programs Pre-Exist in High Grade Serous Ovarian Cancer and are Proportionately Significantly Increased Post Chemotherapy"

### Sheet: Panel 1
Cycle	Name	Vendor	Catalog#	Dilution	RRID		Name	Vendor	Catalog	Dilu	RRID/Clone		Name	Vendor	Catalog	Dilu	RRID
1	IFIT1*	CST	14769S	1:200	AB_2783869		ORF1P	Millipore Sigma	MABC1152	1:250	AB_2941775		PAX8	Abcam	ab215953	1:400	AB_2728803
2	VIM	Biolegend	677809	1:800	AB_2650955​		Pan-Keratin	eBioscience	41-9003-82	1:1000	AB_11218704		p-HSP27	CST	11892	1:200	AB_2797759
3	ECAD	CST	3199s	1:500	AB_10691457		CD163	Abcam	ab281746	1:300	AB_2940922		CD45	Biolegend	304018	1:125	AB_389336
4	p-S6	CST	4803s	1:250	AB_916158		p27KIP1	Abcam	ab310920	1:100	AB_3665296		BAF	Abcam	ab208621	1:200	AB_2868493
5	yH2AX (Ser139)	Invitrogen	53986582	1:200	AB_2574485		TOMM20	Abcam	ab221292	1:200	AB_2923031		NCAD	Abcam	ab195186	1:500	AB_2923032
6	VDAC1	Novus	NBP2-42187AF488	1:200	AB_3305962		CD68	CST	23308s	1:400	AB_2922446		p21	CST	8587S	1:100	AB_10892861
7	Ki67	CST	11882s	1:500	AB_2687824		CD31	Abcam	ab279331	1:500	AB_2943193		GLUT1	Abcam	ab195020	1:250	AB_2783877
8	MX1	CST	Custom, D3W7I	1:250	AB_3665298		CD11b	Abcam	ab21386	1:200	AB_446246		CD8	Invitrogen	50-0008-82	1:400	AB_2574149
9	CD20	Invitrogen	53-0202-82	1:400	AB_10734358		p-TBK1	CST	13498S	1:200	AB_2798237		CD36	CST	custom	1:250	AB_3665297
10	p-ERK	CST	Custom	1:200	D13.14.E4		SMA	abcam	ab202509	1:400	AB_2868435		SOD1	Santa Cruz	sc-101523 AF647	1:200	AB_2191632
11	GCLC	Santa Cruz	sc-390811	1:200	AB_2736837		TXNRD1	CST	Custom	1:200	D1T3D		GSTP1	Abcam	ab203154	1:100	AB_3095421
*	Goat anti-rabbit IgG	Invitrogen	A11034	1:200	AB_2576217

### Sheet: Panel 2
Cycle	Name	Vendor	Catalog	Dilu	RRID		Name	Vendor	Catalog	Dilu	RRID		Name	Vendor	Catalog	Dilu	RRID
1	IFIT1*	CST Rb	14769S	1:200	AB_2783869		Pan-Keratin	eBioscience	41-9003-82	1:1000	AB_11218704		LINE1 (conj)	Abcam	ab314927	1:200	AB_3665295
2	ECAD	CST	3199s	1:400	AB_10691457		CD163	Abcam	ab281746	1:300	AB_2940922		Lamin-B1	Abcam	ab194108	1:500	AB_2889226
3	MX1	CST	Custom, D3W7I	1:250	AB_3665298		SMA	abcam	ab202509	1:400	AB_2868435		PAX8	Abcam	ab215953	1:400	AB_2728803
4	CD20	Invitrogen	53-0202-82	1:400	AB_10734358		CD11c	CST	77882s	1:200	AB_3331656		CD45	Biolegend	304018	1:125	AB_389336
5	Ki67	CST	11882s	1:500	AB_2687824		CD68	CST	23308s	1:400	AB_2922446		CD8	Invitrogen	50-0008-82	1:400	AB_2574149
6	yH2AX (Ser139)	Invitrogen	53986582	1:200	AB_2574485		pTBK1	CST	13498S	1:200	AB_2798237		HLA-A	Abcam	ab199837	1:200	AB_2728798
7	CD4	Abcam	ab196372	1:500	AB_2889191		TOMM20	Abcam	ab221292	1:200	AB_2923031		NCAD	Abcam	ab195186	1:600	AB_2923032
8	VIM	Biolegend	677809	1:800	AB_2650955​		CD31	Abcam	ab279331	1:500	AB_2943193		p21	CST	8587S	1:100	AB_10892861
*	Donkey anti-rabbit IgG	Invitrogen	A21206	1:200	AB_2535792
